# Bacterial wilt resistance is correlated with rhizosphere bacterial communities in wild potato *Solanum malmeanum*

**DOI:** 10.64898/2026.02.11.705323

**Authors:** María Virginia Ferreira, Florencia Tourné, Ignacio Eastman, María Cecilia Rodríguez-Esperón, Gustavo Rodríguez, Matías González-Arcos, Francisco Vilaró, Guillermo Galván, Paola Gaiero, Giovanni Larama, Máximo González, Raúl Platero, María Inés Siri

## Abstract

Wild potatoes are long-evolving relatives of the cultivated potatoes we have today. These wild *Solanum* species harbor traits that can be exploited to develop more nutritive and resilient potato varieties, providing the genetic basis for resistance to abiotic and biotic stresses such as drought, low temperatures, diseases and pests. Wild potato species are widely used as valuable genetic resources in breeding programs, including efforts aimed at improving resistance to bacterial wilt caused by *Ralstonia solanacearum*. Among the wild species native to Uruguay, *Solanum malmeanum* has emerged as a particularly valuable source of resistance. The aim of this work was to investigate weather differences in bacterial wilt resistance among *S. malmeanum* accessions are associated with structural and compositional changes of rhizosphere bacterial communities. Two *S. malmeanum* accessions were compared, one susceptible (RN9P2) and the other resistant (A11P1) to bacterial wilt. The impact of plant resistance and pathogen colonization on the structure of rhizosphere bacterial communities were evaluated using high throughput 16S rRNA gene amplicon-sequencing. Significant differences were observed between accessions and pronounced shifts in rhizosphere bacterial communities were detected in response to pathogen inoculation. *Cryseobacterium*, *Sphingobacterium, Komagataeibacter, Gluconobacter, Lactobacillus* and *Dyella* were differential genera and enriched in the rhizosphere of the resistant accession. Several of these genera have been previously associated with disease suppression. Overall, these results suggest that the rhizosphere bacterial community associated with resistant *S. malmeanum* accessions may contribute to protection against *R. solanacearum* infection.
