## Supplemental Table S1 for "Bacterial wilt resistance is correlated with rhizosphere bacterial communities in wild potato *Solanum malmeanum*"

Genus	R_control	S_control	R_inoculated	S_inoculated
g__Allorhizobium-Neorhizobium-Pararhizobium-Rhizobium	7.34±1.59	9.03±4.07	9.03±1.23	6.39±0.99
g__Ralstonia	1.29±0.75	2.04±2.6	6.01±4.8	16.41±20.89
g__Streptomyces	5.83±3.1	5.89±1.95	6.48±2.29	6.27±0.82
g__Sphingobium	5.22±1.21	5.25±4.5	4.4±2.01	2.98±1.05
g__Pseudomonas	1.4±0.93	5.28±3.81	2.97±1.71	1.8±0.42
g__Burkholderia-Caballeronia-Paraburkholderia	3.7±1.19	1.61±2.28	2.77±0.94	1.71±0.7
g__Dyella	4.02±1.91	0.88±1.09	2.63±1.46	1.37±0.62
g__Microbacterium	1.91±0.24	1.83±0.94	1.49±0.22	1.45±0.7
g__Paenarthrobacter	0.96±0.75	1.35±0.22	0.7±0.15	3.41±2.62
g__Novosphingobium	2.72±0.48	1.29±0.86	1.23±0.51	0.85±0.33
g__Massilia	0.98±0.28	1.62±0.92	2.22±0.4	1.25±0.14
g__Chitinophaga	1.32±0.63	0.97±0.87	2.21±1.27	1.57±1.29
g__Rhodococcus	3.81±1.63	1.03±0.57	0.59±0.31	0.55±0.16
g__Achromobacter	1.13±0.22	1.65±1.93	1.55±0.91	0.77±0.29
g__Chryseobacterium	2.02±1.4	0.0±0.0	2.11±2.78	0.96±0.49
g__Sphingomonas	1.4±0.15	1.05±0.78	1.37±0.36	1.17±0.61
g__Siccibacter	1.15±1.67	2.57±4.0	0.05±0.01	0.39±0.41
g__Stenotrophomonas	0.26±0.12	1.59±2.2	1.68±1.62	0.63±0.14
g__Devosia	0.87±0.22	1.3±0.47	0.94±0.37	0.68±0.31
g__Sphingobacterium	2.15±1.49	0.0±0.0	0.83±0.92	0.56±0.26
