## Supplemental Table S2 for "Bacterial wilt resistance is correlated with rhizosphere bacterial communities in wild potato *Solanum malmeanum*"

Genus	logFC	padj	Keep	R_control	S_control
g__Pseudomonas	1.94135235126519	0.0204399632188616	True	1.4±0.93	5.28±3.81
g__Burkholderia-Caballeronia-Paraburkholderia	-2.35947002583347	0.0036138942291102	True	3.7±1.19	1.61±2.28
g__Dyella	-2.90360814064887	0.0002055291648294	True	4.02±1.91	0.88±1.09
g__Rhodococcus	-1.93454119366701	0.0209661211288655	True	3.81±1.63	1.03±0.57
g__Siccibacter	2.2845686419982	0.0080585439217258	True	1.15±1.67	2.57±4.0
g__Dyadobacter	-2.23107566092804	0.0061272297770032	True	1.7±1.1	0.46±0.45
g__Sphingobacterium	-10.4368101177623	1.89591629699359e-35	True	2.15±1.49	0.0±0.0
g__Chryseobacterium	-10.4861515918698	4.01088479042309e-35	True	2.02±1.4	0.0±0.0
g__Lactobacillus	-4.52251587803854	4.14292514232073e-07	True	1.37±1.08	0.07±0.12
g__Terribacillus	2.16041159633492	0.0223894958965467	True	0.1±0.07	0.83±1.17
g__Komagataeibacter	-9.48993354788522	1.55925206272464e-23	True	0.85±0.3	0.0±0.0
g__Gluconobacter	-9.42112613383362	6.807026284255111e-25	True	0.81±0.35	0.0±0.0
g__Opitutus	3.34691446935352	0.0001125381865104	True	0.06±0.07	0.71±0.88
g__Dokdonella	2.16828591986241	0.0078470463700916	True	0.09±0.03	0.53±0.48
g__Defluviicoccus	8.74023032128841	3.93047521938495e-09	True	0.0±0.0	0.6±0.4
