## Supplemental Table S4 for "Bacterial wilt resistance is correlated with rhizosphere bacterial communities in wild potato *Solanum malmeanum*"

Feature ID	R_control_1	R_control_2	R_control_3	R_control_stats	Kingdom	Phylum	Class	Order	Family	Genus	Species
a46a7e73c23c6b29adee5e18522dce3b	0.02	0.0	0.01	0.01±0.01	d__Bacteria	p__Proteobacteria	c__Alphaproteobacteria	o__Acetobacterales	f__Acetobacteraceae	g__Kozakia	s__
8f7fe55e76efae3d3622525b5ff5c03a	0.02	0.02	0.02	0.02±0.0	d__Bacteria	p__Chloroflexi	c__Ktedonobacteria	o__C0119	f__C0119	g__C0119	s__
6b4d208797b54327c0c235b4b9b80999	0.01	0.0	0.01	0.01±0.01	d__Bacteria	p__Actinobacteriota	c__Thermoleophilia	o__Solirubrobacterales	f__67-14	g__67-14	s__
ae18ebf54a0c07958736652d52b57bc0	0.26	0.1	0.11	0.16±0.09	d__Bacteria	p__Firmicutes	c__Bacilli	o__Lactobacillales	f__Lactobacillaceae	g__Lactobacillus	s__
3c2a5d2037c3906cbde181db1c9e2251	0.0	0.0	0.0	0.0±0.0	d__Bacteria	p__Myxococcota	c__Polyangia	o__Haliangiales	f__Haliangiaceae	g__Haliangium	s__
7fd924b967d3daf19024d60241415dba	0.02	0.0	0.01	0.01±0.01	d__Bacteria	p__Gemmatimonadota	c__Gemmatimonadetes	o__Gemmatimonadales	f__Gemmatimonadaceae	g__Gemmatimonas	s__
4882718c6937abd2f792a74878feccb6	0.01	0.0	0.02	0.01±0.01	d__Bacteria	p__Proteobacteria	c__Gammaproteobacteria	o__Legionellales	f__Legionellaceae	g__Legionella	s__
59ef732b7b1cd172fdb20d114c51231d	0.02	0.01	0.0	0.01±0.01	d__Bacteria	p__Proteobacteria	c__Gammaproteobacteria	o__Burkholderiales	f__Oxalobacteraceae	g__	s__
5af59afbac68aae51316f7013d5357f2	0.01	0.01	0.0	0.01±0.01	d__Bacteria	p__Actinobacteriota	c__Actinobacteria	o__Frankiales	f__	g__	s__
8b1a6f857fdf0274190e88c80a21eba8	0.1	0.02	0.03	0.05±0.04	d__Bacteria	p__Proteobacteria	c__Gammaproteobacteria	o__Enterobacterales	f__	g__	s__
d7b56dd0239c35150317754c0f7187a1	0.01	0.01	0.01	0.01±0.0	d__Bacteria	p__Gemmatimonadota	c__Gemmatimonadetes	o__Gemmatimonadales	f__Gemmatimonadaceae	g__Gemmatimonas	s__
a5b417c6c7922edf6e433b0fb3c20e3f	0.0	0.03	0.02	0.02±0.02	d__Bacteria	p__Actinobacteriota	c__Thermoleophilia	o__Solirubrobacterales	f__Solirubrobacteraceae	g__Conexibacter	s__
4a475bf7d342d208715cb687111cf303	0.07	0.03	0.04	0.05±0.02	d__Bacteria	p__Actinobacteriota	c__Actinobacteria	o__Pseudonocardiales	f__Pseudonocardiaceae	g__Pseudonocardia	s__
2107f13590998479f3fcff2c19dda181	0.0	0.01	0.01	0.01±0.01	d__Bacteria	p__Actinobacteriota	c__Acidimicrobiia	o__Microtrichales	f__Ilumatobacteraceae	g__CL500-29_marine_group	s__
e4602157aa3f8ea454fc97a9ea3c269b	0.0	0.01	0.0	0.0±0.01	d__Bacteria	p__Proteobacteria	c__Gammaproteobacteria	o__Aeromonadales	f__Aeromonadaceae	g__Aeromonas	s__
3f4d2de54e9d1e481bdc556e2aab7318	0.03	0.03	0.03	0.03±0.0	d__Bacteria	p__Proteobacteria	c__Alphaproteobacteria	o__Acetobacterales	f__Acetobacteraceae	g__Gluconobacter	s__
267a0084344f997e7f5a4ed477258525	0.06	0.01	0.0	0.02±0.03	d__Bacteria	p__Firmicutes	c__Bacilli	o__Bacillales	f__Bacillaceae	g__	s__
8ced872c9aeef85cec5b65c5db0002ff	0.45	0.15	0.34	0.31±0.15	d__Bacteria	p__Firmicutes	c__Bacilli	o__Lactobacillales	f__Leuconostocaceae	g__Weissella	s__
77e946af37a070ca3fbcae5a457a7359	0.01	0.01	0.01	0.01±0.0	d__Bacteria	p__Chloroflexi	c__Ktedonobacteria	o__Ktedonobacterales	f__JG30-KF-AS9	g__JG30-KF-AS9	s__
769541c136219ac0571506ad0fe62a70	0.04	0.02	0.03	0.03±0.01	d__Bacteria	p__Actinobacteriota	c__Acidimicrobiia	o__	f__	g__	s__
646fe55a61894398d88eb47c4fe74a40	0.34	0.01	0.0	0.12±0.19	d__Bacteria	p__Bacteroidota	c__Bacteroidia	o__Sphingobacteriales	f__Sphingobacteriaceae	g__Sphingobacterium	s__
ad2c1a3c995a2064a5a47d29a6cbfd37	0.0	0.0	0.0	0.0±0.0	d__Bacteria	p__Sumerlaeota	c__Sumerlaeia	o__Sumerlaeales	f__Sumerlaeaceae	g__Sumerlaea	s__
42a8ed3ffb48ca9a659411d70b4580dd	0.04	0.09	0.02	0.05±0.04	d__Bacteria	p__Proteobacteria	c__Alphaproteobacteria	o__Sphingomonadales	f__Sphingomonadaceae	g__Sphingobium	s__
16cf616bf883dae4c2d3b112f20c2285	0.01	0.0	0.01	0.01±0.01	d__Bacteria	p__Bacteroidota	c__Bacteroidia	o__Chitinophagales	f__Chitinophagaceae	g__Dinghuibacter	s__
fc2561fc188756a48485875c71c4eae2	0.04	0.04	0.02	0.03±0.01	d__Bacteria	p__Proteobacteria	c__Alphaproteobacteria	o__Sphingomonadales	f__Sphingomonadaceae	g__	s__
69d36a59c14b4f7c1e903055ece63eeb	0.0	0.01	0.0	0.0±0.01	d__Bacteria	p__Bacteroidota	c__Bacteroidia	o__Cytophagales	f__Spirosomaceae	g__Dyadobacter	s__
041a9fac18592bfbe499ff400d9c2ad2	0.0	0.01	0.0	0.0±0.01	d__Bacteria	p__Bacteroidota	c__Bacteroidia	o__Cytophagales	f__Hymenobacteraceae	g__Adhaeribacter	s__
705e45bacec87626ce80a01ff98ed843	2.39	0.25	0.21	0.95±1.25	d__Bacteria	p__Firmicutes	c__Bacilli	o__Bacillales	f__Bacillaceae	g__Bacillus	s__
32457f91075c1627e374afb1150b6920	0.0	0.02	0.01	0.01±0.01	d__Bacteria	p__Myxococcota	c__Polyangia	o__Haliangiales	f__Haliangiaceae	g__Haliangium	s__
e98881d5d78439d59d18a7c9fc9c12be	0.01	0.0	0.0	0.0±0.01	d__Bacteria	p__Proteobacteria	c__Gammaproteobacteria	o__Burkholderiales	f__Comamonadaceae	g__Rhizobacter	s__
864ee52d9d8fc726c4af192e574d3f92	0.02	0.02	0.0	0.01±0.01	d__Bacteria	p__Bacteroidota	c__Bacteroidia	o__Chitinophagales	f__Chitinophagaceae	g__uncultured	s__
45d72c9b446816228cb934461b2ddb5e	0.01	0.01	0.01	0.01±0.0	d__Bacteria	p__Proteobacteria	c__Alphaproteobacteria	o__Sphingomonadales	f__Sphingomonadaceae	g__Novosphingobium	s__
b5be56453042fe6ce0fe71c206a62855	0.01	0.01	0.0	0.01±0.01	d__Bacteria	p__Patescibacteria	c__Parcubacteria	o__Candidatus_Kaiserbacteria	f__Candidatus_Kaiserbacteria	g__Candidatus_Kaiserbacteria	s__
5bee2bacecb2e48f8fb45c1e74b51e82	0.0	0.01	0.01	0.01±0.01	d__Bacteria	p__Actinobacteriota	c__Actinobacteria	o__Propionibacteriales	f__Nocardioidaceae	g__Nocardioides	s__
1acb6ea68667077d0c0d43aa177c2886	0.23	0.01	0.01	0.08±0.13	d__Bacteria	p__Firmicutes	c__Bacilli	o__Lactobacillales	f__Lactobacillaceae	g__Lactobacillus	s__
d0f35280d7c9cee895b93fbefe66d2e2	0.02	0.02	0.02	0.02±0.0	d__Bacteria	p__Bacteroidota	c__Bacteroidia	o__Bacteroidales	f__Barnesiellaceae	g__Barnesiella	s__
6ad510e763bb0076a6d959b5f3c38bcf	0.02	0.0	0.02	0.01±0.01	d__Bacteria	p__Firmicutes	c__Bacilli	o__Bacillales	f__Bacillaceae	g__	s__
5b9b62f60704cf3bb75b1599e6cc8b79	0.0	0.0	0.01	0.0±0.01	d__Bacteria	p__Actinobacteriota	c__Actinobacteria	o__Propionibacteriales	f__Nocardioidaceae	g__Nocardioides	s__
3a936bebfbcf37c956fbf314ac8c9a2d	0.03	0.02	0.01	0.02±0.01	d__Bacteria	p__Planctomycetota	c__Phycisphaerae	o__Tepidisphaerales	f__CPla-3_termite_group	g__CPla-3_termite_group	s__
0fea32d5d9790ad6d1c2062717382bc3	0.0	0.0	0.01	0.0±0.01	d__Bacteria	p__Myxococcota	c__Polyangia	o__Haliangiales	f__Haliangiaceae	g__Haliangium	s__
e9b55f0b594842b90b6fffa2a001f013	0.0	0.0	0.0	0.0±0.0	d__Bacteria	p__Firmicutes	c__Bacilli	o__Lactobacillales	f__Lactobacillaceae	g__Lactobacillus	s__
c01d5007d8e4ebf8c8f0993b9b7d625e	0.04	0.03	0.0	0.02±0.02	d__Bacteria	p__Proteobacteria	c__Alphaproteobacteria	o__Sphingomonadales	f__Sphingomonadaceae	g__	s__
b390c5ab759f7f0c5e12aed39cc7cccc	0.03	0.06	0.11	0.07±0.04	d__Bacteria	p__Actinobacteriota	c__Actinobacteria	o__Corynebacteriales	f__Mycobacteriaceae	g__Mycobacterium	s__
840ba044cbb7c2687a72ae9bfae2650b	0.01	0.01	0.0	0.01±0.01	d__Bacteria	p__Myxococcota	c__Polyangia	o__Haliangiales	f__Haliangiaceae	g__Haliangium	s__
3d807b9e699cfcc498d2ea85aff5f3e3	0.0	0.01	0.02	0.01±0.01	d__Bacteria	p__Actinobacteriota	c__Actinobacteria	o__Micromonosporales	f__Micromonosporaceae	g__Actinoplanes	s__
2fce74233a91a72898c22af9e37d4604	0.02	0.02	0.0	0.01±0.01	d__Bacteria	p__Proteobacteria	c__Alphaproteobacteria	o__Sphingomonadales	f__Sphingomonadaceae	g__Hephaestia	s__
bbc41b9f371219ceb52f186541c1d10f	0.01	0.01	0.0	0.01±0.01	d__Bacteria	p__Chloroflexi	c__JG30-KF-CM66	o__JG30-KF-CM66	f__JG30-KF-CM66	g__JG30-KF-CM66	s__
f77af0a51451b535af06a2818489e31c	0.07	0.04	0.04	0.05±0.02	d__Archaea	p__Crenarchaeota	c__Nitrososphaeria	o__Nitrososphaerales	f__Nitrososphaeraceae	g__Nitrososphaeraceae	s__
dbbcdd996168832deef67b1ca6c5b243	0.02	0.01	0.02	0.02±0.01	d__Bacteria	p__Proteobacteria	c__Alphaproteobacteria	o__Sphingomonadales	f__Sphingomonadaceae	g__Sphingomonas	s__
0083b591439fc22cc95ce4e35c9dc1c6	0.03	0.02	0.03	0.03±0.01	d__Archaea	p__Crenarchaeota	c__Nitrososphaeria	o__Nitrososphaerales	f__Nitrososphaeraceae	g__Nitrososphaeraceae	s__
9940418b189919e5487e0474039a7b8c	0.04	0.0	0.0	0.01±0.02	d__Bacteria	p__Bacteroidota	c__Bacteroidia	o__Flavobacteriales	f__Flavobacteriaceae	g__Flavobacterium	s__
6bb904dad92a6d999219aebb4e32ec3c	0.02	0.0	0.02	0.01±0.01	d__Bacteria	p__Myxococcota	c__Polyangia	o__Haliangiales	f__Haliangiaceae	g__Haliangium	s__
1773e67daa841590e93a5bc77577c19e	0.0	0.0	0.0	0.0±0.0	d__Bacteria	p__Actinobacteriota	c__Actinobacteria	o__Propionibacteriales	f__Nocardioidaceae	g__Nocardioides	s__
b3b9ffa40c107243a92f8e5cfbc7cfec	0.02	0.02	0.04	0.03±0.01	d__Bacteria	p__Proteobacteria	c__Alphaproteobacteria	o__Acetobacterales	f__Acetobacteraceae	g__Gluconobacter	s__
0f48762ae32ace3f8af93b55cd0eb580	0.02	0.0	0.01	0.01±0.01	d__Bacteria	p__Firmicutes	c__Bacilli	o__Lactobacillales	f__Lactobacillaceae	g__Lactobacillus	s__
04ffc85389405ca7776cef948878839e	0.04	0.0	0.03	0.02±0.02	d__Bacteria	p__Proteobacteria	c__Alphaproteobacteria	o__Rhizobiales	f__Devosiaceae	g__	s__
ee4a6af11205c2e7df1884da8fbd39ac	0.02	0.0	0.02	0.01±0.01	d__Bacteria	p__Proteobacteria	c__Alphaproteobacteria	o__Rhizobiales	f__Rhizobiaceae	g__Allorhizobium-Neorhizobium-Pararhizobium-Rhizobium	s__
34c30d1ffa8580dff5a703c0bb96cf83	0.03	0.04	0.03	0.03±0.01	d__Bacteria	p__Actinobacteriota	c__Actinobacteria	o__Propionibacteriales	f__Nocardioidaceae	g__Marmoricola	s__
373bea1ffac762ee6a2fd15efd4cbee2	0.01	0.0	0.0	0.0±0.01	d__Bacteria	p__Acidobacteriota	c__Blastocatellia	o__Pyrinomonadales	f__Pyrinomonadaceae	g__RB41	s__
ae3a1436b7af7c7d1eaec0b944e383ad	0.05	0.04	0.02	0.04±0.02	d__Bacteria	p__Proteobacteria	c__Alphaproteobacteria	o__Sphingomonadales	f__Sphingomonadaceae	g__Sphingomonas	s__
b06d5199146550c2ec7769c873ea2f13	0.0	0.0	0.0	0.0±0.0	d__Bacteria	p__Proteobacteria	c__Gammaproteobacteria	o__Gammaproteobacteria_Incertae_Sedis	f__Unknown_Family	g__Candidatus_Berkiella	s__
58aed23ffb5dede4d92ba04134b0e683	0.0	0.01	0.0	0.0±0.01	d__Bacteria	p__Firmicutes	c__Bacilli	o__Bacillales	f__Bacillaceae	g__	s__
c271b4e4f2c06b1ead5037d13641b7d0	0.15	0.42	2.63	1.07±1.36	d__Bacteria	p__Bacteroidota	c__Bacteroidia	o__Flavobacteriales	f__Weeksellaceae	g__Chryseobacterium	s__
6c6501e76e00f40584839dbf748bba5d	0.0	0.0	0.01	0.0±0.01	d__Bacteria	p__Chloroflexi	c__Dehalococcoidia	o__S085	f__S085	g__S085	s__
ed22abcde87ddae9559ccd5b5862d84a	0.01	0.0	0.0	0.0±0.01	d__Bacteria	p__Proteobacteria	c__Gammaproteobacteria	o__Xanthomonadales	f__Rhodanobacteraceae	g__Rudaea	s__
de2d06f2f8e87f35460756b1b65aedd4	0.0	0.01	0.01	0.01±0.01	d__Bacteria	p__Bacteroidota	c__Bacteroidia	o__Bacteroidales	f__Prevotellaceae	g__Paraprevotella	s__
b40b84257ccc71936f51ad21240629b3	0.01	0.01	0.01	0.01±0.0	d__Bacteria	p__Firmicutes	c__Clostridia	o__Oscillospirales	f__Ruminococcaceae	g__Negativibacillus	s__
d2dcf66692e9962e977c1844ad2337b0	0.1	0.09	0.21	0.13±0.07	d__Bacteria	p__Proteobacteria	c__Alphaproteobacteria	o__Acetobacterales	f__Acetobacteraceae	g__Komagataeibacter	s__
4abeacf55bef3af9f56586ffb6290ede	0.01	0.0	0.02	0.01±0.01	d__Bacteria	p__Patescibacteria	c__Berkelbacteria	o__Berkelbacteria	f__Berkelbacteria	g__Berkelbacteria	s__
48812912d4a991278adce15b7063b061	0.04	0.01	0.02	0.02±0.02	d__Bacteria	p__Bacteroidota	c__Bacteroidia	o__Flavobacteriales	f__Flavobacteriaceae	g__Flavobacterium	s__
c50375b29b0b4275b711142bbd08f0f7	0.01	0.0	0.01	0.01±0.01	d__Bacteria	p__Firmicutes	c__Bacilli	o__Bacillales	f__Bacillaceae	g__	s__
9a979c185b058dfa87e48ec7af9806fd	0.05	0.04	0.07	0.05±0.02	d__Bacteria	p__Firmicutes	c__Bacilli	o__Bacillales	f__Bacillaceae	g__	s__
e804a539fc737b4d124883c4e47b0a5b	0.01	0.01	0.01	0.01±0.0	d__Bacteria	p__Bacteroidota	c__Bacteroidia	o__Sphingobacteriales	f__Sphingobacteriaceae	g__	s__
64e6e80feb56115d0aaeb1d31570d6b9	0.01	0.02	0.01	0.01±0.01	d__Bacteria	p__Actinobacteriota	c__Actinobacteria	o__Frankiales	f__	g__	s__
8bbf1e4ab5cd9f18aca9a7ff12b16847	0.05	0.0	0.04	0.03±0.03	d__Bacteria	p__Proteobacteria	c__Alphaproteobacteria	o__Acetobacterales	f__Acetobacteraceae	g__Acetobacter	s__
97f0417e0f0ea361d1b81e534490a42c	0.02	0.0	0.01	0.01±0.01	d__Bacteria	p__Bdellovibrionota	c__Oligoflexia	o__0319-6G20	f__0319-6G20	g__0319-6G20	s__
145e42617683954bfe2462b18d4b8e32	0.01	0.01	0.0	0.01±0.01	d__Bacteria	p__Firmicutes	c__Clostridia	o__Oscillospirales	f__Ruminococcaceae	g__Anaerotruncus	s__
edc87e24932672bb39cf0ee9d5a48cb2	0.02	0.01	0.0	0.01±0.01	d__Bacteria	p__Actinobacteriota	c__Actinobacteria	o__Micrococcales	f__Microbacteriaceae	g__	s__
cec03de4ae59bd80f08f989059572bee	0.01	0.0	0.01	0.01±0.01	d__Bacteria	p__Actinobacteriota	c__Thermoleophilia	o__Gaiellales	f__Gaiellaceae	g__Gaiella	s__
00a351e41681d05b6403db64d56b98a2	0.0	0.01	0.0	0.0±0.01	d__Bacteria	p__Actinobacteriota	c__Coriobacteriia	o__Coriobacteriales	f__Eggerthellaceae	g__Eggerthella	s__
8fb40ec66c37a28644d12786b51e0f5f	0.0	0.0	0.0	0.0±0.0	d__Bacteria	p__Proteobacteria	c__Alphaproteobacteria	o__Rhizobiales	f__Rhizobiaceae	g__Allorhizobium-Neorhizobium-Pararhizobium-Rhizobium	s__
e25e12a8818093dc766a4bc781600867	0.04	0.05	0.0	0.03±0.03	d__Bacteria	p__Acidobacteriota	c__Acidobacteriae	o__Solibacterales	f__Solibacteraceae	g__Candidatus_Solibacter	s__
db89009042695912c954431e3354c46c	0.01	0.0	0.0	0.0±0.01	d__Bacteria	p__Firmicutes	c__Bacilli	o__Bacillales	f__Bacillaceae	g__Bacillus	s__
f0768c0124cd91cd6c92a4d34caec58b	0.03	0.02	0.01	0.02±0.01	d__Bacteria	p__Bacteroidota	c__Bacteroidia	o__Bacteroidales	f__Tannerellaceae	g__Parabacteroides	s__
55f800e535b011896e8ec291a68a9168	0.12	0.11	0.12	0.12±0.01	d__Bacteria	p__Proteobacteria	c__Alphaproteobacteria	o__Acetobacterales	f__Acetobacteraceae	g__Acetobacter	s__
4ddf53a7711f8656527234e5d9920ad5	0.03	0.03	0.0	0.02±0.02	d__Bacteria	p__Actinobacteriota	c__Thermoleophilia	o__Gaiellales	f__uncultured	g__uncultured	s__
95f85a3e1dcc4f1607b2de7a589621f2	0.04	0.02	0.0	0.02±0.02	d__Bacteria	p__Proteobacteria	c__Gammaproteobacteria	o__Xanthomonadales	f__Xanthomonadaceae	g__Thermomonas	s__
6070b54ce37673fa3b65056c1337760b	0.06	0.02	0.0	0.03±0.03	d__Bacteria	p__Bacteroidota	c__Bacteroidia	o__Sphingobacteriales	f__Sphingobacteriaceae	g__Sphingobacterium	s__
8846cac3bab9bfacc463e75a415546db	0.01	0.01	0.01	0.01±0.0	d__Bacteria	p__Actinobacteriota	c__Thermoleophilia	o__Solirubrobacterales	f__Solirubrobacteraceae	g__Conexibacter	s__
cad4e2a4092a159452fa39f759a56058	0.57	0.47	1.07	0.7±0.32	d__Bacteria	p__Proteobacteria	c__Alphaproteobacteria	o__Acetobacterales	f__Acetobacteraceae	g__Gluconobacter	s__
a3373254d912b3cceb5cc425da3a5706	0.09	0.09	0.08	0.09±0.01	d__Bacteria	p__Firmicutes	c__Clostridia	o__Lachnospirales	f__Lachnospiraceae	g__[Ruminococcus]_torques_group	s__
9819361b9f24916317425e18fbdbfd6c	0.0	0.02	0.01	0.01±0.01	d__Bacteria	p__Chloroflexi	c__Ktedonobacteria	o__C0119	f__C0119	g__C0119	s__
98d5480689666eec68d28ce128cceb5b	0.0	0.01	0.01	0.01±0.01	d__Bacteria	p__Acidobacteriota	c__Acidobacteriae	o__Acidobacteriales	f__Acidobacteriaceae_(Subgroup_1)	g__Acidipila	s__
16db8d6d6a4088946844570e691fab96	0.0	0.04	0.01	0.02±0.02	d__Bacteria	p__Proteobacteria	c__Gammaproteobacteria	o__Burkholderiales	f__Burkholderiaceae	g__Burkholderia-Caballeronia-Paraburkholderia	s__
11328d7b8b6aded648752b5de88dfc46	0.03	0.0	0.04	0.02±0.02	d__Archaea	p__Crenarchaeota	c__Nitrososphaeria	o__Nitrososphaerales	f__Nitrososphaeraceae	g__	s__
770d37eb000f4a5313d72d4c1c79054a	0.0	0.02	0.02	0.01±0.01	d__Bacteria	p__Firmicutes	c__Clostridia	o__Lachnospirales	f__Lachnospiraceae	g__[Eubacterium]_hallii_group	s__
b5ee8fe83698b38ef73c5c92c27d1077	0.0	0.0	0.02	0.01±0.01	d__Bacteria	p__Bacteroidota	c__Bacteroidia	o__Sphingobacteriales	f__Sphingobacteriaceae	g__Mucilaginibacter	s__
c111ff095b77f548c526923eb666b06b	0.01	0.0	0.01	0.01±0.01	d__Bacteria	p__Gemmatimonadota	c__Gemmatimonadetes	o__Gemmatimonadales	f__Gemmatimonadaceae	g__Gemmatimonas	s__
6dbea07bf376eff9afd5b0e7f886a05a	0.0	0.0	0.0	0.0±0.0	d__Bacteria	p__Firmicutes	c__Bacilli	o__Bacillales	f__Bacillaceae	g__Bacillus	s__
f67277424178a7af957f1d04fd3cf9a0	0.1	0.08	0.05	0.08±0.03	d__Bacteria	p__Actinobacteriota	c__Actinobacteria	o__Micrococcales	f__Microbacteriaceae	g__	s__
fc7077d8792a5c041c876a5b9b4841ec	0.02	0.0	0.01	0.01±0.01	d__Bacteria	p__Firmicutes	c__Bacilli	o__Bacillales	f__Bacillaceae	g__Geobacillus	s__
c6cf3449b2a96c6af78b33ef9476f0fa	0.05	0.0	0.04	0.03±0.03	d__Bacteria	p__Firmicutes	c__Bacilli	o__Bacillales	f__Planococcaceae	g__	s__
bc416b13a89dd55a60af2e6586e0f516	0.0	0.0	0.01	0.0±0.01	d__Bacteria	p__Actinobacteriota	c__Actinobacteria	o__Micromonosporales	f__Micromonosporaceae	g__Actinoplanes	s__
8d4788d0979c580eac49979d2425274d	0.02	0.0	0.01	0.01±0.01	d__Bacteria	p__Verrucomicrobiota	c__Verrucomicrobiae	o__Verrucomicrobiales	f__Verrucomicrobiaceae	g__	s__
d2eba20e2ad3a848d4b450197f63f225	0.04	0.01	0.04	0.03±0.02	d__Bacteria	p__Actinobacteriota	c__Actinobacteria	o__Corynebacteriales	f__Mycobacteriaceae	g__Mycobacterium	s__
af00d8be608cfbb17f2f48f3c776df1d	0.01	0.0	0.03	0.01±0.02	d__Bacteria	p__Proteobacteria	c__Gammaproteobacteria	o__Burkholderiales	f__Alcaligenaceae	g__Advenella	s__
07ae62382a3ca6b619ad7f2058f8830b	0.01	0.0	0.01	0.01±0.01	d__Bacteria	p__Actinobacteriota	c__Acidimicrobiia	o__IMCC26256	f__IMCC26256	g__IMCC26256	s__
4afa0a1175b54b848231c36e07a6ea7c	0.06	0.03	0.03	0.04±0.02	d__Bacteria	p__Bacteroidota	c__Bacteroidia	o__Bacteroidales	f__Bacteroidaceae	g__Bacteroides	s__
9783c09fc4e1c708c29ce5a398a370c6	0.01	0.01	0.02	0.01±0.01	d__Bacteria	p__Actinobacteriota	c__Acidimicrobiia	o__IMCC26256	f__IMCC26256	g__IMCC26256	s__
f0ac1851ac4d5d6b069211e588b3728f	0.02	0.0	0.02	0.01±0.01	d__Bacteria	p__Proteobacteria	c__Alphaproteobacteria	o__Sphingomonadales	f__Sphingomonadaceae	g__Altererythrobacter	s__
ee2ff65536386242941763c0d8f697de	0.0	0.01	0.01	0.01±0.01	d__Bacteria	p__	c__	o__	f__	g__	s__
eeca3d9368f09c4d4f695c9dfdebac1a	0.0	0.0	0.01	0.0±0.01	d__Bacteria	p__Actinobacteriota	c__Thermoleophilia	o__Gaiellales	f__	g__	s__
f57f6b57226a9b73cdcacca1ad36e70e	0.02	0.0	0.0	0.01±0.01	d__Bacteria	p__Bacteroidota	c__Bacteroidia	o__Cytophagales	f__Spirosomaceae	g__Emticicia	s__
bf46a00f80797f6f4df24274aabac562	0.01	0.01	0.01	0.01±0.0	d__Bacteria	p__Firmicutes	c__Clostridia	o__Lachnospirales	f__Lachnospiraceae	g__Lachnospiraceae_UCG-010	s__
4c4b1c32920ec24ccb7e61a64e3057e3	0.0	0.01	0.17	0.06±0.1	d__Bacteria	p__Bacteroidota	c__Bacteroidia	o__Sphingobacteriales	f__Sphingobacteriaceae	g__Sphingobacterium	s__
0006775680cba046587dd397b01a2196	0.06	0.0	0.02	0.03±0.03	d__Bacteria	p__Proteobacteria	c__Gammaproteobacteria	o__Burkholderiales	f__Oxalobacteraceae	g__	s__
dd08c2cfc5e94f96d3c2dccbef813d66	0.01	0.0	0.0	0.0±0.01	d__Bacteria	p__Verrucomicrobiota	c__Verrucomicrobiae	o__Pedosphaerales	f__Pedosphaeraceae	g__Pedosphaeraceae	s__
782a1987d2e5763f8bfe14e0a968c3d1	0.01	0.01	0.0	0.01±0.01	d__Bacteria	p__Actinobacteriota	c__Thermoleophilia	o__Gaiellales	f__uncultured	g__uncultured	s__
81d5be29c082d7447d53da35d2268796	0.0	0.0	0.0	0.0±0.0	d__Bacteria	p__Bacteroidota	c__Bacteroidia	o__Chitinophagales	f__Chitinophagaceae	g__	s__
4fe4b3d5593bd0626eb78cf23b1aefe3	0.02	0.0	0.01	0.01±0.01	d__Bacteria	p__Proteobacteria	c__Gammaproteobacteria	o__Burkholderiales	f__Methylophilaceae	g__Methylobacillus	s__
fd79c485dcafc75c24eec1c1ea2dd1c8	0.01	0.01	0.0	0.01±0.01	d__Bacteria	p__Proteobacteria	c__Alphaproteobacteria	o__Rhizobiales	f__Rhizobiaceae	g__	s__
835d62a0f010a600735bca133cebeb38	0.1	0.02	0.0	0.04±0.05	d__Bacteria	p__Bacteroidota	c__Bacteroidia	o__Flavobacteriales	f__Weeksellaceae	g__Chryseobacterium	s__
ed9aff1eb34d9e33921c27aecc44898c	0.01	0.02	0.0	0.01±0.01	d__Bacteria	p__Actinobacteriota	c__Thermoleophilia	o__Solirubrobacterales	f__Solirubrobacteraceae	g__Solirubrobacter	s__
0f05b420ee8dd8835e0a4e64eb79c481	0.02	0.0	0.01	0.01±0.01	d__Bacteria	p__Actinobacteriota	c__Thermoleophilia	o__Solirubrobacterales	f__Solirubrobacteraceae	g__Conexibacter	s__
e451975ae34f181a91981b918f82f7bc	0.01	0.01	0.0	0.01±0.01	d__Bacteria	p__Bacteroidota	c__Bacteroidia	o__Sphingobacteriales	f__Sphingobacteriaceae	g__Mucilaginibacter	s__
aa5e5dfa2d8346d76158f0cb96dfa6b2	0.02	0.0	0.24	0.09±0.13	d__Bacteria	p__Bacteroidota	c__Bacteroidia	o__Sphingobacteriales	f__Sphingobacteriaceae	g__Sphingobacterium	s__
13a41125a46f715f5ac2ab70bca8baa9	0.03	0.0	0.01	0.01±0.02	d__Bacteria	p__Actinobacteriota	c__Acidimicrobiia	o__IMCC26256	f__IMCC26256	g__IMCC26256	s__
56acde82923056b9aed03f0886e443c3	0.01	0.01	0.01	0.01±0.0	d__Bacteria	p__Firmicutes	c__Negativicutes	o__Acidaminococcales	f__Acidaminococcaceae	g__Phascolarctobacterium	s__
27c9ea88f50ed6343af38f400f230cd3	0.08	0.07	0.06	0.07±0.01	d__Bacteria	p__Firmicutes	c__Bacilli	o__Erysipelotrichales	f__Erysipelatoclostridiaceae	g__Catenibacterium	s__
c4e4865dbc08f167065647426509931d	0.02	0.02	0.03	0.02±0.01	d__Bacteria	p__Proteobacteria	c__Alphaproteobacteria	o__Sphingomonadales	f__Sphingomonadaceae	g__Novosphingobium	s__
821c7ca2539966cd4298cbe35e1d09c0	0.02	0.01	0.0	0.01±0.01	d__Bacteria	p__Actinobacteriota	c__Actinobacteria	o__Catenulisporales	f__Catenulisporaceae	g__Catenulispora	s__
cc0b982e4d05990a0e170f9eff2b19e0	0.0	0.0	0.0	0.0±0.0	d__Bacteria	p__Acidobacteriota	c__Acidobacteriae	o__Acidobacteriales	f__	g__	s__
ce66b6ed15d5c1929f9116c2cca63192	0.0	0.02	0.01	0.01±0.01	d__Bacteria	p__Actinobacteriota	c__Actinobacteria	o__Propionibacteriales	f__Nocardioidaceae	g__Nocardioides	s__
ae53e026b631c8de305dcd391aff5f89	0.04	0.0	0.03	0.02±0.02	d__Bacteria	p__Actinobacteriota	c__Actinobacteria	o__Kineosporiales	f__Kineosporiaceae	g__	s__
d4e556b5165e6725c65872502a3ea57c	0.0	0.01	0.01	0.01±0.01	d__Bacteria	p__Cyanobacteria	c__Sericytochromatia	o__Sericytochromatia	f__Sericytochromatia	g__Sericytochromatia	s__
3361cff377c2bc5f17492fae754434d6	0.08	0.02	0.01	0.04±0.04	d__Bacteria	p__Actinobacteriota	c__Actinobacteria	o__Propionibacteriales	f__Nocardioidaceae	g__Nocardioides	s__
131b792d4a4ca425d86114ff93950b16	0.01	0.0	0.02	0.01±0.01	d__Bacteria	p__Actinobacteriota	c__Thermoleophilia	o__Solirubrobacterales	f__67-14	g__67-14	s__
906522cb41836735e182dbcf7b24dabe	0.12	0.08	0.12	0.11±0.02	d__Bacteria	p__Proteobacteria	c__Gammaproteobacteria	o__Enterobacterales	f__Enterobacteriaceae	g__Escherichia-Shigella	s__
defab668f174bba134624e248bd757b9	0.0	0.01	0.0	0.0±0.01	d__Bacteria	p__Chloroflexi	c__JG30-KF-CM66	o__JG30-KF-CM66	f__JG30-KF-CM66	g__JG30-KF-CM66	s__
9146e41f9f1631786b50aafb5950989c	0.0	0.01	0.0	0.0±0.01	d__Bacteria	p__Proteobacteria	c__Alphaproteobacteria	o__Caulobacterales	f__Caulobacteraceae	g__Brevundimonas	s__
447d4e8dfe68566a377f03e8c725916b	0.0	0.0	0.01	0.0±0.01	d__Bacteria	p__Actinobacteriota	c__Thermoleophilia	o__Solirubrobacterales	f__Solirubrobacteraceae	g__Conexibacter	s__
f55d2f0b7c04b1f4b1fbe5df67a621ac	0.03	0.02	0.02	0.02±0.01	d__Bacteria	p__Acidobacteriota	c__Acidobacteriae	o__Acidobacteriales	f__uncultured	g__uncultured	s__
e7db8d755b84794ba2850ea1e8266fe1	0.01	0.01	0.0	0.01±0.01	d__Bacteria	p__Bacteroidota	c__Bacteroidia	o__Flavobacteriales	f__Weeksellaceae	g__Chryseobacterium	s__
7306283df0bd269faffd17ba590ac192	0.0	0.06	0.05	0.04±0.03	d__Bacteria	p__Actinobacteriota	c__Actinobacteria	o__Streptomycetales	f__Streptomycetaceae	g__Streptomyces	s__
906e236e7b2011039704edab7c5cfc47	0.01	0.0	0.0	0.0±0.01	d__Bacteria	p__Acidobacteriota	c__Vicinamibacteria	o__Vicinamibacterales	f__uncultured	g__uncultured	s__
d73f954654f4042e7d4811e8d290984b	0.0	0.03	0.03	0.02±0.02	d__Bacteria	p__Actinobacteriota	c__Actinobacteria	o__Corynebacteriales	f__Nocardiaceae	g__Gordonia	s__
ac6fc3bff18763d317f50efd540f7230	0.06	0.05	0.03	0.05±0.02	d__Bacteria	p__Bacteroidota	c__Bacteroidia	o__Bacteroidales	f__Bacteroidaceae	g__Bacteroides	s__
966f41e13688eb78259880efb60e32b3	0.03	0.02	0.03	0.03±0.01	d__Bacteria	p__Proteobacteria	c__Alphaproteobacteria	o__Sphingomonadales	f__Sphingomonadaceae	g__Sphingomonas	s__
9445bfbecfcba489b7fce72e71408c2d	0.0	0.04	0.02	0.02±0.02	d__Bacteria	p__Actinobacteriota	c__Thermoleophilia	o__Solirubrobacterales	f__Solirubrobacteraceae	g__Solirubrobacter	s__
91beac18435a49af43b997d878effc6b	0.0	0.02	0.02	0.01±0.01	d__Bacteria	p__Actinobacteriota	c__Actinobacteria	o__Frankiales	f__Geodermatophilaceae	g__Geodermatophilus	s__
630ce29058ef0db3c469e18ad1118176	0.02	0.06	0.06	0.05±0.02	d__Bacteria	p__Actinobacteriota	c__Actinobacteria	o__Micrococcales	f__Microbacteriaceae	g__	s__
d70426068299a808bd91bcd797e9169e	0.02	0.0	0.01	0.01±0.01	d__Bacteria	p__Actinobacteriota	c__Actinobacteria	o__Frankiales	f__Nakamurellaceae	g__Nakamurella	s__
5b955efbeb2f74d97d800db563ee6878	0.04	0.02	0.01	0.02±0.02	d__Bacteria	p__Bacteroidota	c__Bacteroidia	o__Sphingobacteriales	f__Sphingobacteriaceae	g__Pedobacter	s__
cbb5b1d3206b0355820190f484615ddb	0.1	0.08	0.08	0.09±0.01	d__Bacteria	p__Firmicutes	c__Clostridia	o__Oscillospirales	f__[Eubacterium]_coprostanoligenes_group	g__[Eubacterium]_coprostanoligenes_group	s__
b3d14ac9506e455d8b05acd49ed18e8f	0.05	0.07	0.09	0.07±0.02	d__Bacteria	p__Actinobacteriota	c__Actinobacteria	o__Corynebacteriales	f__Nocardiaceae	g__Rhodococcus	s__
923ba7f9f98c83f801be4f54b2be9c21	0.02	0.01	0.0	0.01±0.01	d__Bacteria	p__Actinobacteriota	c__Actinobacteria	o__Propionibacteriales	f__Propionibacteriaceae	g__Aestuariimicrobium	s__
66698753b281324344de65c2116f1c07	0.0	0.0	0.01	0.0±0.01	d__Bacteria	p__Bacteroidota	c__Bacteroidia	o__Sphingobacteriales	f__Sphingobacteriaceae	g__Mucilaginibacter	s__
24e2a3583bf82f33536aeea838790f2e	0.0	0.0	0.0	0.0±0.0	d__Bacteria	p__Actinobacteriota	c__Actinobacteria	o__Corynebacteriales	f__Mycobacteriaceae	g__Mycobacterium	s__
bb1d1f1151749545c1eea63bef543971	0.0	0.01	0.0	0.0±0.01	d__Bacteria	p__Proteobacteria	c__Gammaproteobacteria	o__Burkholderiales	f__Comamonadaceae	g__	s__
7348fc0895cde64f559a83a0ebba0e53	0.0	0.01	0.01	0.01±0.01	d__Bacteria	p__Chloroflexi	c__Anaerolineae	o__SBR1031	f__A4b	g__A4b	s__
ca487b976811adec3af0df98e28c7c13	0.03	0.01	0.05	0.03±0.02	d__Bacteria	p__Proteobacteria	c__Alphaproteobacteria	o__Sphingomonadales	f__Sphingomonadaceae	g__Sphingopyxis	s__
e7a275bca8d9bdaea4dd2d9db0a619e0	0.0	0.0	0.0	0.0±0.0	d__Bacteria	p__Myxococcota	c__Myxococcia	o__Myxococcales	f__Myxococcaceae	g__	s__
b7d05bbd0746d7b9c652cbb92db4622b	0.08	0.3	0.12	0.17±0.12	d__Bacteria	p__Proteobacteria	c__Gammaproteobacteria	o__Enterobacterales	f__Enterobacteriaceae	g__	s__
8b670a44537344d1f667caba71c6844a	0.0	0.0	0.02	0.01±0.01	d__Bacteria	p__Actinobacteriota	c__Actinobacteria	o__Micrococcales	f__Beutenbergiaceae	g__Salana	s__
980df50751f106f6dbc347a98428c56d	0.0	0.04	0.03	0.02±0.02	d__Bacteria	p__Actinobacteriota	c__Thermoleophilia	o__Gaiellales	f__	g__	s__
a3174016e3ebc598bf89688de08ea172	0.01	0.0	0.01	0.01±0.01	d__Bacteria	p__Actinobacteriota	c__Thermoleophilia	o__Gaiellales	f__uncultured	g__uncultured	s__
b066ad8fdfe34a43a13e269c8fef518c	0.01	0.0	0.0	0.0±0.01	d__Bacteria	p__Bacteroidota	c__Bacteroidia	o__Chitinophagales	f__Chitinophagaceae	g__Edaphobaculum	s__
1704266dc4e13e57c206d1271c4a3ad0	0.0	0.0	0.01	0.0±0.01	d__Bacteria	p__Firmicutes	c__Bacilli	o__Bacillales	f__Bacillaceae	g__Bacillus	s__
1aba71218b979165e664eb4c5e33ab50	0.06	0.0	0.34	0.13±0.18	d__Bacteria	p__Actinobacteriota	c__Actinobacteria	o__Micrococcales	f__Microbacteriaceae	g__	s__
197d83c2f4d725eda4578a6d1b9837a1	0.0	0.0	0.01	0.0±0.01	d__Bacteria	p__Proteobacteria	c__Gammaproteobacteria	o__Xanthomonadales	f__Rhodanobacteraceae	g__Dokdonella	s__
1a172159845e5b4862afab0e8b4d1388	0.0	0.02	0.02	0.01±0.01	d__Bacteria	p__Proteobacteria	c__Gammaproteobacteria	o__Burkholderiales	f__Oxalobacteraceae	g__Massilia	s__
f1787325389e8407c764c58c530b3f91	0.0	0.0	0.0	0.0±0.0	d__Bacteria	p__Firmicutes	c__Bacilli	o__Bacillales	f__Planococcaceae	g__	s__
e8db9897e4f953b0133e82d67e49523c	0.01	0.0	0.0	0.0±0.01	d__Bacteria	p__Myxococcota	c__Polyangia	o__Polyangiales	f__BIrii41	g__BIrii41	s__
2ec73b9882ceccc3f12be04a3c2e4a1e	0.11	0.08	0.27	0.15±0.1	d__Bacteria	p__Firmicutes	c__Bacilli	o__Lactobacillales	f__Lactobacillaceae	g__Lactobacillus	s__
1b508dec9bc94d3232ed0ec77c847695	0.01	0.01	0.0	0.01±0.01	d__Bacteria	p__Proteobacteria	c__Gammaproteobacteria	o__Burkholderiales	f__Comamonadaceae	g__	s__
76544f6be0964b78bb5806734a1d7f59	0.0	0.01	0.0	0.0±0.01	d__Bacteria	p__Firmicutes	c__Bacilli	o__Lactobacillales	f__Lactobacillaceae	g__Lactobacillus	s__
13a9cbb82604c3c3e2a3371a067b3a66	0.02	0.01	0.0	0.01±0.01	d__Bacteria	p__Bacteroidota	c__Bacteroidia	o__Sphingobacteriales	f__Sphingobacteriaceae	g__Mucilaginibacter	s__
3490eeff84efd69240028b73da8373a7	0.0	0.01	0.01	0.01±0.01	d__Bacteria	p__Chloroflexi	c__Ktedonobacteria	o__B12-WMSP1	f__B12-WMSP1	g__B12-WMSP1	s__
82e2fa02b26a539935478670ff9fe845	0.01	0.01	0.01	0.01±0.0	d__Bacteria	p__Bacteroidota	c__Bacteroidia	o__Cytophagales	f__Spirosomaceae	g__Dyadobacter	s__
bd0d92510a21bf70781c1447dee0d5f6	0.62	0.3	0.3	0.41±0.18	d__Bacteria	p__Firmicutes	c__Bacilli	o__Lactobacillales	f__Lactobacillaceae	g__Lactobacillus	s__
3578019c6eff210020afe9a5261b4f94	0.01	0.0	0.0	0.0±0.01	d__Bacteria	p__Actinobacteriota	c__Actinobacteria	o__	f__	g__	s__
0853d53351f80bc3d4e2c98d03429ff9	0.03	0.01	0.0	0.01±0.02	d__Bacteria	p__Bacteroidota	c__Bacteroidia	o__Chitinophagales	f__Chitinophagaceae	g__uncultured	s__
60a7018bd3354104c5a77db599b91e5b	0.02	0.0	0.01	0.01±0.01	d__Bacteria	p__Proteobacteria	c__Alphaproteobacteria	o__Sphingomonadales	f__Sphingomonadaceae	g__Sphingomonas	s__
b003f8c3f1a6f9f011763dda569a47ec	0.19	0.11	0.26	0.19±0.08	d__Bacteria	p__Proteobacteria	c__Alphaproteobacteria	o__Acetobacterales	f__Acetobacteraceae	g__Komagataeibacter	s__
c7e1eea54af08b103cb3df90304e7443	0.02	0.0	0.05	0.02±0.03	d__Bacteria	p__Proteobacteria	c__Alphaproteobacteria	o__Rhizobiales	f__Devosiaceae	g__	s__
f129a6db6ce1516b6f5d7e37ce2b0469	0.03	0.0	0.04	0.02±0.02	d__Bacteria	p__Actinobacteriota	c__Actinobacteria	o__Frankiales	f__Acidothermaceae	g__Acidothermus	s__
13770203a8b3c9452ce71a72d832d28b	0.0	0.01	0.0	0.0±0.01	d__Bacteria	p__Chloroflexi	c__Chloroflexia	o__Thermomicrobiales	f__JG30-KF-CM45	g__JG30-KF-CM45	s__
f9165e1ee379b7d7ec0eaa0b6b04caee	0.0	0.0	0.0	0.0±0.0	d__Bacteria	p__Armatimonadota	c__Chthonomonadetes	o__Chthonomonadales	f__Chthonomonadales	g__Chthonomonadales	s__
404a7588ec8d1e88716e4d050ca61ce0	0.02	0.01	0.0	0.01±0.01	d__Bacteria	p__Proteobacteria	c__Alphaproteobacteria	o__Micropepsales	f__Micropepsaceae	g__uncultured	s__
0c8ce380e656e7278089519025613f88	0.19	0.02	0.1	0.1±0.09	d__Bacteria	p__Bacteroidota	c__Bacteroidia	o__Sphingobacteriales	f__Sphingobacteriaceae	g__Mucilaginibacter	s__
0c1e4fcb1bfa16071c2f2889ec97879c	0.0	0.0	0.0	0.0±0.0	d__Bacteria	p__Actinobacteriota	c__Thermoleophilia	o__Gaiellales	f__uncultured	g__uncultured	s__
4ecee489cd251da3323bcf741a433472	0.02	0.02	0.02	0.02±0.0	d__Bacteria	p__Acidobacteriota	c__Acidobacteriae	o__Bryobacterales	f__Bryobacteraceae	g__Bryobacter	s__
b3e4ccbe0690ba30741dc716a6ed109f	0.25	0.13	0.27	0.22±0.08	d__Bacteria	p__Proteobacteria	c__Alphaproteobacteria	o__Acetobacterales	f__Acetobacteraceae	g__Komagataeibacter	s__
78e6fc3ff31232d2e5767bd723d07192	0.05	0.01	0.0	0.02±0.03	d__Bacteria	p__Actinobacteriota	c__Actinobacteria	o__Pseudonocardiales	f__Pseudonocardiaceae	g__Pseudonocardia	s__
8acb068a812e89a1ed3600b6ac41a984	0.03	0.0	0.03	0.02±0.02	d__Bacteria	p__Gemmatimonadota	c__Gemmatimonadetes	o__Gemmatimonadales	f__Gemmatimonadaceae	g__Gemmatimonas	s__
5ac0006daf7d087cf966101731c8378c	0.0	0.01	0.01	0.01±0.01	d__Bacteria	p__Actinobacteriota	c__Thermoleophilia	o__Gaiellales	f__	g__	s__
805b210220710fea53278807d05844fe	0.01	0.0	0.01	0.01±0.01	d__Bacteria	p__Proteobacteria	c__Alphaproteobacteria	o__Micropepsales	f__Micropepsaceae	g__	s__
b39a7efc520c4151bcacc9499b50a344	0.01	0.02	0.01	0.01±0.01	d__Bacteria	p__Firmicutes	c__Clostridia	o__Oscillospirales	f__Oscillospiraceae	g__Oscillibacter	s__
370c2b885f7f2aeeaa5931fc0be5cfc9	0.01	0.01	0.0	0.01±0.01	d__Bacteria	p__Actinobacteriota	c__Actinobacteria	o__Glycomycetales	f__Glycomycetaceae	g__Glycomyces	s__
9375d41a2d52241eb133516579259614	0.0	0.0	0.0	0.0±0.0	d__Bacteria	p__Firmicutes	c__Bacilli	o__Bacillales	f__Bacillaceae	g__	s__
9c1254402006dfa7dd667a5162fef950	0.09	1.07	0.11	0.42±0.56	d__Bacteria	p__Bacteroidota	c__Bacteroidia	o__Flavobacteriales	f__Weeksellaceae	g__Chryseobacterium	s__
5dcf49a074b127bc7152568ded11f062	0.01	0.0	0.0	0.0±0.01	d__Bacteria	p__Gemmatimonadota	c__S0134_terrestrial_group	o__S0134_terrestrial_group	f__S0134_terrestrial_group	g__S0134_terrestrial_group	s__
7a272603d446cfb3afdbdc8855749e3b	0.01	0.0	0.0	0.0±0.01	d__Bacteria	p__Acidobacteriota	c__Acidobacteriae	o__Bryobacterales	f__Bryobacteraceae	g__Bryobacter	s__
e8a93fd15a99ab2e9a5a935cfdbbe5c8	0.02	0.0	0.03	0.02±0.02	d__Bacteria	p__Actinobacteriota	c__Actinobacteria	o__Streptosporangiales	f__Nocardiopsaceae	g__Nocardiopsis	s__
06c1a67f51e6b2ed320bed9b27e6dd5e	0.01	0.0	0.0	0.0±0.01	d__Bacteria	p__Actinobacteriota	c__Actinobacteria	o__Corynebacteriales	f__Mycobacteriaceae	g__Mycobacterium	s__
0e8395b4faee491ec65a27b07cfacba2	0.01	0.0	0.0	0.0±0.01	d__Bacteria	p__Verrucomicrobiota	c__Verrucomicrobiae	o__Chthoniobacterales	f__Xiphinematobacteraceae	g__Candidatus_Xiphinematobacter	s__
9cb89031fa62f1ee976fb78897e49fa7	0.0	0.0	0.0	0.0±0.0	d__Bacteria	p__Actinobacteriota	c__Thermoleophilia	o__Gaiellales	f__Gaiellaceae	g__Gaiella	s__
acf7a9c616238582a6055c4f3e6ff26e	0.0	0.02	0.02	0.01±0.01	d__Bacteria	p__Actinobacteriota	c__Actinobacteria	o__Frankiales	f__Geodermatophilaceae	g__	s__
7f1c6a14c8e2fd3fe0a05b7586af4c1b	0.0	2.91	0.88	1.26±1.49	d__Bacteria	p__Bacteroidota	c__Bacteroidia	o__Cytophagales	f__Spirosomaceae	g__Dyadobacter	s__
04fd006f1b55a17fc08cac91a3466242	0.01	0.02	0.01	0.01±0.01	d__Bacteria	p__Proteobacteria	c__Alphaproteobacteria	o__Rhizobiales	f__Rhizobiaceae	g__	s__
c6a6609d638407aca09474b56347a2c2	0.04	0.0	0.03	0.02±0.02	d__Bacteria	p__Firmicutes	c__Bacilli	o__Lactobacillales	f__Lactobacillaceae	g__Lactobacillus	s__
966cc79a7dec7b6ce9352cf1760372f8	0.0	0.0	0.01	0.0±0.01	d__Bacteria	p__Actinobacteriota	c__Actinobacteria	o__Corynebacteriales	f__Mycobacteriaceae	g__Mycobacterium	s__
8203b6bff25a927d930cda3d333933a4	0.02	0.01	0.02	0.02±0.01	d__Bacteria	p__Verrucomicrobiota	c__Verrucomicrobiae	o__Opitutales	f__Opitutaceae	g__Lacunisphaera	s__
0b7af767f7be511507c90d07cd702327	0.01	0.0	0.01	0.01±0.01	d__Bacteria	p__Bacteroidota	c__Bacteroidia	o__Sphingobacteriales	f__env.OPS_17	g__env.OPS_17	s__
1b0b8c9d4c202e415b2874f01adf8293	0.0	0.01	0.01	0.01±0.01	d__Bacteria	p__Firmicutes	c__Clostridia	o__Clostridiales	f__Clostridiaceae	g__Clostridium_sensu_stricto_12	s__
7445cc83739f2345fcfb7eafc140414f	0.01	0.0	0.0	0.0±0.01	d__Bacteria	p__Proteobacteria	c__Alphaproteobacteria	o__Micropepsales	f__Micropepsaceae	g__uncultured	s__
b60724bb614ec375e723ec0cd9fad748	0.0	0.0	0.0	0.0±0.0	d__Bacteria	p__Actinobacteriota	c__Actinobacteria	o__Pseudonocardiales	f__Pseudonocardiaceae	g__	s__
86dc3694f7e4cfc8034a1e6482be6b1f	0.01	0.0	0.03	0.01±0.02	d__Bacteria	p__Firmicutes	c__Bacilli	o__Bacillales	f__Bacillaceae	g__	s__
c3e61e050bb068b49b8288c927bae18d	0.0	0.03	0.02	0.02±0.02	d__Bacteria	p__Firmicutes	c__Bacilli	o__Bacillales	f__Bacillaceae	g__Bacillus	s__
92a5cab82cc2051526408ce6617197b8	0.0	0.01	0.0	0.0±0.01	d__Bacteria	p__Actinobacteriota	c__Actinobacteria	o__Bifidobacteriales	f__Bifidobacteriaceae	g__Bifidobacterium	s__
ece70d4ef65c0c25a31cc7f82d88071a	0.08	0.04	0.07	0.06±0.02	d__Bacteria	p__Proteobacteria	c__Alphaproteobacteria	o__Acetobacterales	f__Acetobacteraceae	g__Komagataeibacter	s__
d6c192cd42a2a4720ece6135eb746810	0.0	0.0	0.01	0.0±0.01	d__Bacteria	p__Acidobacteriota	c__Acidobacteriae	o__Bryobacterales	f__Bryobacteraceae	g__Bryobacter	s__
45872c66ac8c72e151968be7fbb352cd	0.0	0.0	0.0	0.0±0.0	d__Bacteria	p__Actinobacteriota	c__Thermoleophilia	o__Gaiellales	f__uncultured	g__uncultured	s__
013d8584ffab001771795a3ac2a3a4b7	0.0	0.03	0.0	0.01±0.02	d__Bacteria	p__Actinobacteriota	c__Actinobacteria	o__Micrococcales	f__Intrasporangiaceae	g__	s__
e726d66fa7f2be4e4a9546becfe999c5	0.0	0.0	0.02	0.01±0.01	d__Bacteria	p__Proteobacteria	c__Alphaproteobacteria	o__Sphingomonadales	f__Sphingomonadaceae	g__Novosphingobium	s__
1f2aec5a2143a165b54dbb8f9ddaf029	0.07	0.0	0.04	0.04±0.04	d__Bacteria	p__Bacteroidota	c__Bacteroidia	o__Bacteroidales	f__Bacteroidaceae	g__Bacteroides	s__
45b755d4894a6bd09337f00a9a0646a9	0.0	0.01	0.02	0.01±0.01	d__Bacteria	p__Firmicutes	c__Clostridia	o__Lachnospirales	f__Lachnospiraceae	g__[Eubacterium]_hallii_group	s__
faae1d9f02c5f552412a3b61f09eae37	0.01	0.01	0.02	0.01±0.01	d__Bacteria	p__Actinobacteriota	c__Actinobacteria	o__Micrococcales	f__Microbacteriaceae	g__	s__
bf34a20f78b4acf34ac470db4d3859b9	0.01	0.02	0.0	0.01±0.01	d__Bacteria	p__Bacteroidota	c__Bacteroidia	o__Sphingobacteriales	f__Sphingobacteriaceae	g__Pedobacter	s__
76772ceaff0b35980d2b6b1e19bc032b	0.0	0.0	0.0	0.0±0.0	d__Bacteria	p__Proteobacteria	c__Alphaproteobacteria	o__Acetobacterales	f__Acetobacteraceae	g__uncultured	s__
2d9f26cea5f881f5eeb66641d9de259d	0.03	0.46	0.01	0.17±0.25	d__Bacteria	p__Actinobacteriota	c__Actinobacteria	o__Propionibacteriales	f__Propionibacteriaceae	g__Cutibacterium	s__
fab694b9474a77d01978336e9fcf6a86	0.03	0.01	0.01	0.02±0.01	d__Bacteria	p__Firmicutes	c__Bacilli	o__Bacillales	f__Bacillaceae	g__	s__
99cefe0a298507fd2be6b0b16c46e9aa	0.0	0.01	0.01	0.01±0.01	d__Bacteria	p__Actinobacteriota	c__Actinobacteria	o__Micromonosporales	f__Micromonosporaceae	g__Actinoplanes	s__
bfcb26c6975ac2f451aea3a4f9e027db	0.05	0.03	0.03	0.04±0.01	d__Bacteria	p__Bacteroidota	c__Bacteroidia	o__Bacteroidales	f__Bacteroidaceae	g__Bacteroides	s__
6b83f23cbe7df8e8fe478d836663d6aa	0.0	0.01	0.0	0.0±0.01	d__Bacteria	p__Actinobacteriota	c__Actinobacteria	o__Micrococcales	f__Intrasporangiaceae	g__	s__
48284b37d3c1a52a72a81a9976a4bcf0	0.0	0.01	0.0	0.0±0.01	d__Bacteria	p__Chloroflexi	c__Chloroflexia	o__Thermomicrobiales	f__JG30-KF-CM45	g__JG30-KF-CM45	s__
137387f35ddcdb62e7fb8469ab374f95	0.0	0.01	0.01	0.01±0.01	d__Bacteria	p__Actinobacteriota	c__Acidimicrobiia	o__Microtrichales	f__Iamiaceae	g__Iamia	s__
f54f56dc3f08b4c96ae3e458f52d0b62	0.01	0.01	0.01	0.01±0.0	d__Bacteria	p__Chloroflexi	c__Chloroflexia	o__Thermomicrobiales	f__Thermomicrobiaceae	g__Nitrolancea	s__
0d8a564efd9bf91d2259aca64ef462ac	0.58	0.05	0.04	0.22±0.31	d__Bacteria	p__Myxococcota	c__Polyangia	o__Polyangiales	f__BIrii41	g__BIrii41	s__
a6206c278f1d2dabd02ce0bb2079ec98	0.01	0.02	0.0	0.01±0.01	d__Bacteria	p__Actinobacteriota	c__Actinobacteria	o__Streptosporangiales	f__Thermomonosporaceae	g__Actinomadura	s__
28c27811d2260b2f8f212fa94ed3969f	0.01	0.0	0.02	0.01±0.01	d__Bacteria	p__Proteobacteria	c__Alphaproteobacteria	o__Rhizobiales	f__Beijerinckiaceae	g__Microvirga	s__
a84970e542a6f72069ef46a4614cac21	0.01	0.0	0.01	0.01±0.01	d__Bacteria	p__Gemmatimonadota	c__Gemmatimonadetes	o__Gemmatimonadales	f__Gemmatimonadaceae	g__Gemmatimonas	s__
254cf6d288de8ca5b2d53424900880c8	0.05	0.06	0.64	0.25±0.34	d__Bacteria	p__Proteobacteria	c__Gammaproteobacteria	o__Burkholderiales	f__Burkholderiaceae	g__Burkholderia-Caballeronia-Paraburkholderia	s__
7663b5270536bb434616f3687414eca6	0.03	0.02	0.02	0.02±0.01	d__Bacteria	p__Chloroflexi	c__Ktedonobacteria	o__Ktedonobacterales	f__Ktedonobacteraceae	g__	s__
4232acfd271cf8882c3009361744d9cf	0.01	0.0	0.01	0.01±0.01	d__Bacteria	p__Myxococcota	c__Myxococcia	o__Myxococcales	f__Myxococcaceae	g__	s__
1ec8c4375bbf0919d09c6293be1b9f51	0.01	0.0	0.01	0.01±0.01	d__Bacteria	p__Firmicutes	c__Bacilli	o__Bacillales	f__	g__	s__
82da969a154d6789cf14cdf99f524df6	0.01	0.01	0.02	0.01±0.01	d__Bacteria	p__Desulfobacterota	c__Desulfovibrionia	o__Desulfovibrionales	f__Desulfovibrionaceae	g__Bilophila	s__
184e29ffac4ce0dab94f874cd2d38d9e	0.23	0.14	0.12	0.16±0.06	d__Bacteria	p__Firmicutes	c__Bacilli	o__Lactobacillales	f__Lactobacillaceae	g__Lactobacillus	s__
9ca5fa4e7ce3405e548cc38e9fcbbcd7	0.01	0.0	0.01	0.01±0.01	d__Bacteria	p__Proteobacteria	c__Gammaproteobacteria	o__Burkholderiales	f__Comamonadaceae	g__Rhizobacter	s__
75d042e3af0f7947f14861591db9cba5	0.04	0.01	0.02	0.02±0.02	d__Bacteria	p__Proteobacteria	c__Alphaproteobacteria	o__Micropepsales	f__Micropepsaceae	g__uncultured	s__
939e59891ec9b98525da73518ea3c2dd	0.01	0.0	0.02	0.01±0.01	d__Bacteria	p__Actinobacteriota	c__Thermoleophilia	o__Solirubrobacterales	f__Solirubrobacteraceae	g__Conexibacter	s__
f1924c52f9d1a42e58a29385ae7ef9ba	0.0	0.01	0.0	0.0±0.01	d__Bacteria	p__Actinobacteriota	c__Thermoleophilia	o__Gaiellales	f__uncultured	g__uncultured	s__
57835c85083d7bc237bacc216d47cf2c	0.0	0.02	0.03	0.02±0.02	d__Bacteria	p__Proteobacteria	c__Alphaproteobacteria	o__Azospirillales	f__Inquilinaceae	g__Inquilinus	s__
4d957483e8243858536b0cfcf1a9050f	0.02	0.0	0.01	0.01±0.01	d__Bacteria	p__Bacteroidota	c__Bacteroidia	o__Bacteroidales	f__Prevotellaceae	g__Paraprevotella	s__
97896e1d08ca3fd83409de293dc00deb	0.01	0.0	0.01	0.01±0.01	d__Bacteria	p__Methylomirabilota	c__Methylomirabilia	o__Rokubacteriales	f__Rokubacteriales	g__Rokubacteriales	s__
b0e43ee584444dd2c7a4884b3a5220df	0.02	0.0	0.0	0.01±0.01	d__Bacteria	p__Actinobacteriota	c__Thermoleophilia	o__Gaiellales	f__	g__	s__
940318218b256e00b3cf2bb977a2aec2	0.0	0.02	0.02	0.01±0.01	d__Bacteria	p__Bacteroidota	c__Bacteroidia	o__Flavobacteriales	f__Weeksellaceae	g__Chryseobacterium	s__
730f582ee8362b093cf220ff81906da1	0.05	0.05	0.05	0.05±0.0	d__Bacteria	p__Firmicutes	c__Bacilli	o__Erysipelotrichales	f__Erysipelatoclostridiaceae	g__Catenibacterium	s__
96f694a4aeb0cea1fa218ae1a33c20b0	0.0	0.05	0.03	0.03±0.03	d__Bacteria	p__Actinobacteriota	c__Actinobacteria	o__Corynebacteriales	f__Mycobacteriaceae	g__Mycobacterium	s__
97a065009b018938912c3c69360ae18d	0.0	0.0	0.01	0.0±0.01	d__Bacteria	p__Firmicutes	c__Bacilli	o__Bacillales	f__Planococcaceae	g__Lysinibacillus	s__
f9f854b705aa8ff9c60a8325b30d22af	0.02	0.02	0.04	0.03±0.01	d__Bacteria	p__Actinobacteriota	c__Thermoleophilia	o__Gaiellales	f__uncultured	g__uncultured	s__
e4862717642b35ed05391780da868656	0.01	0.0	0.01	0.01±0.01	d__Bacteria	p__Bdellovibrionota	c__Bdellovibrionia	o__Bdellovibrionales	f__Bdellovibrionaceae	g__Bdellovibrio	s__
d4f62bbce631e75713bc3a65f375c602	0.0	0.0	0.0	0.0±0.0	d__Bacteria	p__Bacteroidota	c__Bacteroidia	o__Flavobacteriales	f__Weeksellaceae	g__Chryseobacterium	s__
34f7bb4267a5637340e558e0e901c68f	0.0	0.0	0.0	0.0±0.0	d__Bacteria	p__Armatimonadota	c__Armatimonadia	o__Armatimonadales	f__Armatimonadales	g__Armatimonadales	s__
e42d3d13e51b39dde77df9714af26a56	0.06	0.04	2.04	0.71±1.15	d__Bacteria	p__Bacteroidota	c__Bacteroidia	o__Sphingobacteriales	f__Sphingobacteriaceae	g__Sphingobacterium	s__
d3b365d8ac90137e67d2e734f2fd1b84	0.01	0.0	0.01	0.01±0.01	d__Bacteria	p__Proteobacteria	c__Alphaproteobacteria	o__Rhizobiales	f__Beijerinckiaceae	g__	s__
cca0090ab023b424daceec9399166df5	0.0	0.01	0.0	0.0±0.01	d__Bacteria	p__Acidobacteriota	c__Vicinamibacteria	o__Vicinamibacterales	f__uncultured	g__uncultured	s__
48431dccc5685524b582d5b680015180	0.03	0.03	0.0	0.02±0.02	d__Bacteria	p__Firmicutes	c__Clostridia	o__Lachnospirales	f__Lachnospiraceae	g__Blautia	s__
2cc50aa010e1a80cab7a98c54ebc3d37	0.06	0.03	0.03	0.04±0.02	d__Bacteria	p__Proteobacteria	c__Alphaproteobacteria	o__Acetobacterales	f__Acetobacteraceae	g__Gluconobacter	s__
6052132949ff421b6b926b2f159216e0	0.03	0.01	0.02	0.02±0.01	d__Bacteria	p__Proteobacteria	c__Alphaproteobacteria	o__Sphingomonadales	f__Sphingomonadaceae	g__	s__
c25ab27282f870ade47914de9fe9395d	0.23	0.18	0.33	0.25±0.08	d__Bacteria	p__Proteobacteria	c__Alphaproteobacteria	o__Acetobacterales	f__Acetobacteraceae	g__Komagataeibacter	s__
4017937d3da69e821c863da93f41659c	0.01	0.0	0.02	0.01±0.01	d__Bacteria	p__Proteobacteria	c__Alphaproteobacteria	o__Sphingomonadales	f__Sphingomonadaceae	g__Sphingomonas	s__
03f1ad34dd73f9fe20630aa3931ca860	0.0	0.0	0.0	0.0±0.0	d__Bacteria	p__Proteobacteria	c__Gammaproteobacteria	o__Xanthomonadales	f__Xanthomonadaceae	g__Arenimonas	s__
f4a0aa3d9bb3c9f5a56aa762c9d873de	0.02	0.0	0.03	0.02±0.02	d__Bacteria	p__Bacteroidota	c__Bacteroidia	o__Bacteroidales	f__Bacteroidaceae	g__Bacteroides	s__
8f0ced445c378e7af595517af26d3b92	0.0	0.05	0.07	0.04±0.04	d__Bacteria	p__Proteobacteria	c__Alphaproteobacteria	o__Rhizobiales	f__Beijerinckiaceae	g__Bosea	s__
1226e30ef89c6560e2d92800ad5b3bb3	0.01	0.0	0.02	0.01±0.01	d__Bacteria	p__Actinobacteriota	c__Thermoleophilia	o__Solirubrobacterales	f__Solirubrobacteraceae	g__Solirubrobacter	s__
d6a003afff053425826a7e695a74f831	0.01	0.0	0.0	0.0±0.01	d__Bacteria	p__Chloroflexi	c__Anaerolineae	o__RBG-13-54-9	f__RBG-13-54-9	g__RBG-13-54-9	s__
03d1ccb1739c2043c3830b5a626a29b0	0.01	0.0	0.0	0.0±0.01	d__Bacteria	p__	c__	o__	f__	g__	s__
90d196c92960c1ff5a199b06eb54c2d3	0.08	0.06	0.06	0.07±0.01	d__Bacteria	p__Firmicutes	c__Bacilli	o__Bacillales	f__Bacillaceae	g__	s__
2eedd087e3491d459a0bde6e52bd51f7	0.04	0.03	0.0	0.02±0.02	d__Bacteria	p__Firmicutes	c__Clostridia	o__Oscillospirales	f__Oscillospiraceae	g__Flavonifractor	s__
e3198691d3c32b61e7d426adc5356d34	0.01	0.02	0.0	0.01±0.01	d__Bacteria	p__Bacteroidota	c__Bacteroidia	o__Chitinophagales	f__Chitinophagaceae	g__Chitinophaga	s__
d8b5544ecda502aa363f5b71f2d65cde	0.02	0.0	0.02	0.01±0.01	d__Bacteria	p__Firmicutes	c__Bacilli	o__Bacillales	f__Bacillaceae	g__	s__
8e64e8dfe66d61eb3d419b9e1a7e9056	0.01	0.0	0.01	0.01±0.01	d__Bacteria	p__Proteobacteria	c__Alphaproteobacteria	o__Sphingomonadales	f__Sphingomonadaceae	g__	s__
bfdd9e2ea6f1bef607376be00a71f9be	0.0	0.03	0.05	0.03±0.03	d__Bacteria	p__Actinobacteriota	c__Actinobacteria	o__Corynebacteriales	f__Mycobacteriaceae	g__Mycobacterium	s__
c8cf261cc1a7a6a78292884d54f6f929	0.04	0.03	0.02	0.03±0.01	d__Bacteria	p__Proteobacteria	c__Gammaproteobacteria	o__Burkholderiales	f__Sutterellaceae	g__Parasutterella	s__
599545983de558b2ddb8169018e13465	0.0	0.0	0.01	0.0±0.01	d__Bacteria	p__Chloroflexi	c__Chloroflexia	o__Elev-1554	f__Elev-1554	g__Elev-1554	s__
a16ef43bdf45b54fb99b936d395134d3	0.01	0.0	0.01	0.01±0.01	d__Bacteria	p__Bacteroidota	c__Bacteroidia	o__Flavobacteriales	f__Weeksellaceae	g__Chryseobacterium	s__
5a2e33f3fb2fd51bc219c11dd372da39	0.03	0.01	0.02	0.02±0.01	d__Bacteria	p__Myxococcota	c__Polyangia	o__Haliangiales	f__Haliangiaceae	g__Haliangium	s__
2bf6393e9fd79ceab49fe6c1e3d223e5	0.0	0.02	0.03	0.02±0.02	d__Bacteria	p__Firmicutes	c__Bacilli	o__Lactobacillales	f__Leuconostocaceae	g__Oenococcus	s__
c6ed8ea3dbc835f129f9b7fde6538504	0.02	0.02	0.02	0.02±0.0	d__Bacteria	p__Proteobacteria	c__Gammaproteobacteria	o__Orbales	f__Orbaceae	g__	s__
37b93082906489f95868156745a3d3dc	0.0	0.03	0.02	0.02±0.02	d__Bacteria	p__Actinobacteriota	c__Thermoleophilia	o__Gaiellales	f__	g__	s__
07baf7bf3e0de684f4a89df9ed9b31c6	0.01	0.0	0.01	0.01±0.01	d__Bacteria	p__Acidobacteriota	c__Vicinamibacteria	o__Vicinamibacterales	f__uncultured	g__uncultured	s__
7409c882f658c11560ba6d35e6c43958	0.02	0.01	0.0	0.01±0.01	d__Bacteria	p__Actinobacteriota	c__Actinobacteria	o__	f__	g__	s__
883cf31177813c9df1e8c7997a952a38	0.0	0.0	0.01	0.0±0.01	d__Bacteria	p__Proteobacteria	c__Gammaproteobacteria	o__Burkholderiales	f__Oxalobacteraceae	g__Massilia	s__
c099a4b07425f8a2408c407477b5d360	0.02	0.01	0.02	0.02±0.01	d__Bacteria	p__Proteobacteria	c__Alphaproteobacteria	o__Rickettsiales	f__Rickettsiaceae	g__Rickettsia	s__
2e4b4af0212f229a5802421329926422	0.01	0.01	0.07	0.03±0.03	d__Bacteria	p__Actinobacteriota	c__Actinobacteria	o__Micrococcales	f__Microbacteriaceae	g__	s__
49f82088e75d90b682d463d199fc3b4f	0.02	0.01	0.02	0.02±0.01	d__Bacteria	p__Proteobacteria	c__Gammaproteobacteria	o__Burkholderiales	f__Comamonadaceae	g__Ramlibacter	s__
49462bab9fbab6b2ffe3c212d626ed42	0.0	0.01	0.01	0.01±0.01	d__Bacteria	p__Patescibacteria	c__Saccharimonadia	o__Saccharimonadales	f__Saccharimonadaceae	g__TM7a	s__
fb0a41cc4a2a064f09a866b206a6e821	0.01	0.02	0.01	0.01±0.01	d__Bacteria	p__Proteobacteria	c__Alphaproteobacteria	o__Sphingomonadales	f__Sphingomonadaceae	g__Sphingomonas	s__
5b8b779cda8c77e457eff820bc6ecf10	0.03	0.01	0.03	0.02±0.01	d__Bacteria	p__Proteobacteria	c__Alphaproteobacteria	o__Caulobacterales	f__Caulobacteraceae	g__Caulobacter	s__
627156d65396b876faa86fdc2b944e3f	0.03	0.0	0.03	0.02±0.02	d__Bacteria	p__Proteobacteria	c__Gammaproteobacteria	o__Pseudomonadales	f__Pseudomonadaceae	g__Pseudomonas	s__
480c87d9d00f2ea4d190fba7fd850930	0.03	0.02	0.03	0.03±0.01	d__Bacteria	p__Proteobacteria	c__Alphaproteobacteria	o__Sphingomonadales	f__Sphingomonadaceae	g__Qipengyuania	s__
b839bbfd742634a522e053b13673b214	0.01	0.0	0.01	0.01±0.01	d__Bacteria	p__Chloroflexi	c__Chloroflexia	o__Thermomicrobiales	f__Thermomicrobiaceae	g__Nitrolancea	s__
4896576265beca2e63b6fc8c11f1e683	0.02	0.02	0.01	0.02±0.01	d__Bacteria	p__Firmicutes	c__Clostridia	o__Lachnospirales	f__Lachnospiraceae	g__Lachnospiraceae_UCG-010	s__
793a879bf95dda6b4c822d15486a89a9	0.03	0.03	0.0	0.02±0.02	d__Bacteria	p__Proteobacteria	c__Alphaproteobacteria	o__Acetobacterales	f__Acetobacteraceae	g__Acetobacter	s__
13a1c47dbeeed9b213a92bd16fd63e3d	0.01	0.0	0.0	0.0±0.01	d__Bacteria	p__Cyanobacteria	c__Sericytochromatia	o__Sericytochromatia	f__Sericytochromatia	g__Sericytochromatia	s__
1fbfd58f1fd9821bc6d0f42cacf40412	0.01	0.02	0.0	0.01±0.01	d__Bacteria	p__Proteobacteria	c__Alphaproteobacteria	o__Elsterales	f__uncultured	g__uncultured	s__
ea3b5014e63fb3673054393d5852e5c5	0.0	0.0	0.01	0.0±0.01	d__Bacteria	p__Actinobacteriota	c__Actinobacteria	o__Frankiales	f__Geodermatophilaceae	g__	s__
5284b4b0e3ff0eb5c3bea9b0d03134da	0.01	0.0	0.02	0.01±0.01	d__Bacteria	p__Proteobacteria	c__Alphaproteobacteria	o__Rhizobiales	f__Xanthobacteraceae	g__Pseudolabrys	s__
