## Supplemental Table S5 for "Bacterial wilt resistance is correlated with rhizosphere bacterial communities in wild potato *Solanum malmeanum*"

Feature ID	S_control_1	S_control_2	S_control_3	S_control_stats	Kingdom	Phylum	Class	Order	Family	Genus	Species
76aef26ac44f2aff1b63ebf90cab3801	0.0	0.01	0.0	0.0±0.01	d__Bacteria	p__Proteobacteria	c__Alphaproteobacteria	o__Micropepsales	f__Micropepsaceae	g__uncultured	s__
030d4079d10a69e1f0af193ec45cde50	0.01	0.02	0.0	0.01±0.01	d__Bacteria	p__Proteobacteria	c__Alphaproteobacteria	o__Rhizobiales	f__Xanthobacteraceae	g__	s__
20c83de49a2300e0a4996f51479954e2	0.04	0.02	0.02	0.03±0.01	d__Bacteria	p__Proteobacteria	c__Alphaproteobacteria	o__Sphingomonadales	f__Sphingomonadaceae	g__Sphingosinicella	s__
d3aa8278edb2c83b1b548a63cb703d79	0.0	0.04	0.02	0.02±0.02	d__Bacteria	p__Firmicutes	c__Bacilli	o__Bacillales	f__Bacillaceae	g__Bacillus	s__
4d0b39648daf905beef69a69da1277b4	0.0	0.0	0.0	0.0±0.0	d__Bacteria	p__Verrucomicrobiota	c__Verrucomicrobiae	o__Chthoniobacterales	f__Chthoniobacteraceae	g__Chthoniobacter	s__
d5965e716312e2d890e86fbb9a963de6	0.0	0.04	0.01	0.02±0.02	d__Bacteria	p__Proteobacteria	c__Gammaproteobacteria	o__Xanthomonadales	f__Xanthomonadaceae	g__Xanthomonas	s__
1892bd0e8d1763fde762f4a596340a7e	0.08	0.07	0.03	0.06±0.03	d__Bacteria	p__Firmicutes	c__Negativicutes	o__Veillonellales-Selenomonadales	f__Sporomusaceae	g__Acetonema	s__
7b898f4e3bf9a021831b3cdb80edd5de	0.01	0.03	0.02	0.02±0.01	d__Bacteria	p__Gemmatimonadota	c__Gemmatimonadetes	o__Gemmatimonadales	f__Gemmatimonadaceae	g__Gemmatimonas	s__
6b07c30d1c994e857181ef774a81365a	0.0	0.04	0.0	0.01±0.02	d__Bacteria	p__Bacteroidota	c__Bacteroidia	o__Chitinophagales	f__Chitinophagaceae	g__	s__
779bb144f3a0b549e0dd225d207c1982	0.0	0.05	0.02	0.02±0.03	d__Bacteria	p__Proteobacteria	c__Gammaproteobacteria	o__Burkholderiales	f__Comamonadaceae	g__Hydrogenophaga	s__
db166f503f525c957b5f3703d32377c8	0.02	0.0	0.01	0.01±0.01	d__Bacteria	p__Chloroflexi	c__Chloroflexia	o__Thermomicrobiales	f__JG30-KF-CM45	g__JG30-KF-CM45	s__
c3a4262bf5ce4f71eb30fdf0a4ed604f	0.07	0.0	0.08	0.05±0.04	d__Bacteria	p__Proteobacteria	c__Gammaproteobacteria	o__Burkholderiales	f__Alcaligenaceae	g__Achromobacter	s__
8e11d8ffa6e6a84117f1179069e045c6	0.0	0.1	0.08	0.06±0.05	d__Bacteria	p__Bacteroidota	c__Bacteroidia	o__Bacteroidales	f__Bacteroidaceae	g__Bacteroides	s__
b228cfeb228c0b70f42df773f7c1966b	0.0	0.04	0.06	0.03±0.03	d__Bacteria	p__Firmicutes	c__Bacilli	o__Paenibacillales	f__Paenibacillaceae	g__Paenibacillus	s__
7db5ad39110d66c7eae8caa9090b0b5a	0.03	0.0	0.02	0.02±0.02	d__Bacteria	p__Proteobacteria	c__Gammaproteobacteria	o__Burkholderiales	f__Nitrosomonadaceae	g__Ellin6067	s__
04fa9efa6458fbd5ff92e54fd634f20f	0.0	0.04	0.06	0.03±0.03	d__Bacteria	p__Proteobacteria	c__Gammaproteobacteria	o__Xanthomonadales	f__Rhodanobacteraceae	g__Ahniella	s__
a7696ec2be3e89b8e777efc0b573e9f7	0.43	0.69	0.13	0.42±0.28	d__Bacteria	p__Proteobacteria	c__Alphaproteobacteria	o__Defluviicoccales	f__Defluviicoccaceae	g__Defluviicoccus	s__
ecebc2448846279c1b78c6722d40f535	0.06	0.1	0.0	0.05±0.05	d__Bacteria	p__Actinobacteriota	c__Thermoleophilia	o__Solirubrobacterales	f__Solirubrobacteraceae	g__Conexibacter	s__
102e4900307b1c004eefdd5e8a935a65	0.0	0.01	0.0	0.0±0.01	d__Bacteria	p__Acidobacteriota	c__Vicinamibacteria	o__Vicinamibacterales	f__Vicinamibacteraceae	g__Vicinamibacteraceae	s__
b6aa7307bdf6f7ef8aba37a266bb9ffb	0.0	0.03	0.01	0.01±0.02	d__Bacteria	p__Actinobacteriota	c__Thermoleophilia	o__Gaiellales	f__uncultured	g__uncultured	s__
525f6ad86bc8ea563e2181adb6ecc1b8	0.0	0.1	0.05	0.05±0.05	d__Bacteria	p__Firmicutes	c__Clostridia	o__Lachnospirales	f__Lachnospiraceae	g__[Ruminococcus]_gnavus_group	s__
45dc4aeee7981e82d4ee87906cc62697	0.0	0.02	0.01	0.01±0.01	d__Bacteria	p__Actinobacteriota	c__Actinobacteria	o__Micrococcales	f__Dermabacteraceae	g__Brachybacterium	s__
cf389c1d62fa9984d785bd3d3bd6bd40	0.01	0.0	0.01	0.01±0.01	d__Bacteria	p__Actinobacteriota	c__Thermoleophilia	o__Solirubrobacterales	f__Solirubrobacteraceae	g__Conexibacter	s__
de4f35e8de650eadb609ba6405193ad7	0.01	0.13	0.02	0.05±0.07	d__Bacteria	p__Myxococcota	c__Polyangia	o__Blfdi19	f__Blfdi19	g__Blfdi19	s__
f7f6022f2df348db8f8aaf4c54a18c71	0.0	0.0	0.01	0.0±0.01	d__Bacteria	p__Actinobacteriota	c__Actinobacteria	o__Bifidobacteriales	f__Bifidobacteriaceae	g__Bifidobacterium	s__
c0630471d1d46bce9f2c57700769c994	0.02	0.02	0.0	0.01±0.01	d__Bacteria	p__Bacteroidota	c__Bacteroidia	o__Sphingobacteriales	f__Sphingobacteriaceae	g__	s__
56e7e94a950ef29b9c4edd1eb5cb49a4	0.02	0.0	0.01	0.01±0.01	d__Bacteria	p__Verrucomicrobiota	c__Verrucomicrobiae	o__Chthoniobacterales	f__Xiphinematobacteraceae	g__Candidatus_Xiphinematobacter	s__
7e2cdf3dfff10f3d07d65986de483a77	0.0	0.05	0.08	0.04±0.04	d__Bacteria	p__Firmicutes	c__Negativicutes	o__Veillonellales-Selenomonadales	f__Veillonellaceae	g__Dialister	s__
d7b155ce5eed155ac5418b10f5fd997a	0.0	0.22	0.91	0.38±0.47	d__Bacteria	p__Proteobacteria	c__Gammaproteobacteria	o__Enterobacterales	f__Enterobacteriaceae	g__	s__
c9dd9587b662f3ad62660ca3cb2f0a7f	0.0	0.01	0.01	0.01±0.01	d__Bacteria	p__Proteobacteria	c__Alphaproteobacteria	o__Rhizobiales	f__Rhizobiaceae	g__Shinella	s__
25c292555756e29fc825391a2274a55b	0.0	0.01	0.01	0.01±0.01	d__Bacteria	p__Firmicutes	c__Negativicutes	o__Veillonellales-Selenomonadales	f__Veillonellaceae	g__Megasphaera	s__
43c5f61488bfec0d90b6617a9e29f941	0.01	0.02	0.0	0.01±0.01	d__Bacteria	p__Actinobacteriota	c__Actinobacteria	o__Frankiales	f__Frankiaceae	g__Jatrophihabitans	s__
e6a64d0cf8bfcb9eb4355faf4a57e87e	0.0	0.0	0.0	0.0±0.0	d__Bacteria	p__Proteobacteria	c__Alphaproteobacteria	o__Sphingomonadales	f__Sphingomonadaceae	g__	s__
86fee574b10c2e974132057c99822216	0.01	0.0	0.0	0.0±0.01	d__Bacteria	p__Bdellovibrionota	c__Bdellovibrionia	o__Bdellovibrionales	f__Bdellovibrionaceae	g__OM27_clade	s__
2c8901ac633f2714df1b8432e3c6c288	0.0	0.06	0.03	0.03±0.03	d__Bacteria	p__Proteobacteria	c__Gammaproteobacteria	o__Legionellales	f__Legionellaceae	g__Legionella	s__
464f259b5132cf99525437788d362478	0.0	0.04	0.3	0.11±0.16	d__Bacteria	p__Proteobacteria	c__Gammaproteobacteria	o__Xanthomonadales	f__Xanthomonadaceae	g__Stenotrophomonas	s__
cff944d7b92c8c9472a7d85c9c8fb5a9	0.04	0.0	0.02	0.02±0.02	d__Bacteria	p__Actinobacteriota	c__Thermoleophilia	o__Solirubrobacterales	f__Solirubrobacteraceae	g__Solirubrobacter	s__
df33d780ca1ee2a0d657ddd677039331	0.39	0.03	0.03	0.15±0.21	d__Bacteria	p__Proteobacteria	c__Alphaproteobacteria	o__Defluviicoccales	f__Defluviicoccaceae	g__Defluviicoccus	s__
94972d51c611b9fdf534fa9182027811	0.04	0.04	0.03	0.04±0.01	d__Bacteria	p__Proteobacteria	c__Alphaproteobacteria	o__Rhodobacterales	f__Rhodobacteraceae	g__	s__
ca285dd1bec547ed5f1d1cdd3028c48d	0.0	0.2	0.05	0.08±0.1	d__Bacteria	p__Proteobacteria	c__Gammaproteobacteria	o__Burkholderiales	f__Comamonadaceae	g__	s__
ea3ce5005bb52128c753a704a8d23006	0.0	0.02	0.01	0.01±0.01	d__Bacteria	p__Actinobacteriota	c__Actinobacteria	o__Catenulisporales	f__Catenulisporaceae	g__Catenulispora	s__
681693f780d350718ae3129efb7627a4	0.0	0.02	0.03	0.02±0.02	d__Bacteria	p__Proteobacteria	c__Alphaproteobacteria	o__Reyranellales	f__Reyranellaceae	g__Reyranella	s__
aaa08b1cc85207d8f856b39aaedf335f	0.0	0.06	0.04	0.03±0.03	d__Bacteria	p__Firmicutes	c__Negativicutes	o__Acidaminococcales	f__Acidaminococcaceae	g__uncultured	s__
af9811a87e1beed19ef9ef78d76946d7	0.01	0.01	0.0	0.01±0.01	d__Bacteria	p__Myxococcota	c__Polyangia	o__Polyangiales	f__BIrii41	g__BIrii41	s__
994956423ce58280db2f72f256ba8b98	0.06	0.1	0.03	0.06±0.04	d__Bacteria	p__Actinobacteriota	c__Actinobacteria	o__Micrococcales	f__Dermatophilaceae	g__Kineosphaera	s__
36a8fe72c61a43cff4e3d7de2ae3cd1a	0.0	0.12	0.22	0.11±0.11	d__Bacteria	p__Firmicutes	c__Clostridia	o__Clostridiales	f__	g__	s__
bc94fb1b5928f6f61a7a8f7c1c0c4e41	0.0	0.0	0.02	0.01±0.01	d__Bacteria	p__Bacteroidota	c__Bacteroidia	o__Bacteroidales	f__Bacteroidaceae	g__Bacteroides	s__
4528e2385dacaf3a8acbc83416fc2d2e	0.0	0.0	0.01	0.0±0.01	d__Bacteria	p__Actinobacteriota	c__Acidimicrobiia	o__	f__	g__	s__
32a170538aaffc4eadec9adebdbebd01	0.0	0.02	0.05	0.02±0.03	d__Bacteria	p__Dependentiae	c__Babeliae	o__Babeliales	f__Vermiphilaceae	g__Vermiphilaceae	s__
ac9f9bc10b2f40f4a0eae6d7e3751443	0.0	0.02	0.01	0.01±0.01	d__Bacteria	p__Actinobacteriota	c__Actinobacteria	o__Frankiales	f__	g__	s__
2f207a9f03198587d587339b1cd4b65e	0.0	0.0	0.0	0.0±0.0	d__Bacteria	p__Actinobacteriota	c__Actinobacteria	o__Propionibacteriales	f__Nocardioidaceae	g__Nocardioides	s__
98f09cc8c336fbd83882955f7bf2ed61	0.0	0.01	0.08	0.03±0.04	d__Bacteria	p__Bacteroidota	c__Bacteroidia	o__Chitinophagales	f__Chitinophagaceae	g__Edaphobaculum	s__
f3fa3ea6d25aaefa4f60f21cd6c46366	0.01	0.02	0.0	0.01±0.01	d__Bacteria	p__Verrucomicrobiota	c__Chlamydiae	o__Chlamydiales	f__Parachlamydiaceae	g__Neochlamydia	s__
6fb52792a2229769937f94bbc7031dd3	0.0	0.07	0.05	0.04±0.04	d__Bacteria	p__Actinobacteriota	c__Actinobacteria	o__Bifidobacteriales	f__Bifidobacteriaceae	g__Bifidobacterium	s__
748c61fda404fde24654364fff12c064	0.0	0.02	0.03	0.02±0.02	d__Bacteria	p__Firmicutes	c__Negativicutes	o__Veillonellales-Selenomonadales	f__Veillonellaceae	g__Dialister	s__
9546faf6cca043977273b6f7a32af142	0.01	0.01	0.0	0.01±0.01	d__Bacteria	p__Proteobacteria	c__Alphaproteobacteria	o__Sphingomonadales	f__Sphingomonadaceae	g__Sphingomonas	s__
acb7941feef7a897bd3aeaec80abf936	0.02	0.03	0.01	0.02±0.01	d__Bacteria	p__Firmicutes	c__Bacilli	o__Paenibacillales	f__Paenibacillaceae	g__Paenibacillus	s__
2717fcc384fa44f82e6858fec7a852fa	0.04	0.06	0.0	0.03±0.03	d__Bacteria	p__Bacteroidota	c__Bacteroidia	o__Chitinophagales	f__Chitinophagaceae	g__uncultured	s__
9381778d6ba8019679e046a0df611bbd	0.0	0.09	0.03	0.04±0.05	d__Bacteria	p__Proteobacteria	c__Gammaproteobacteria	o__Competibacterales	f__Competibacteraceae	g__Candidatus_Competibacter	s__
e52759459c82f67566ff0aa3d650e4de	0.0	0.04	0.03	0.02±0.02	d__Bacteria	p__Proteobacteria	c__Gammaproteobacteria	o__Burkholderiales	f__Sutterellaceae	g__AAP99	s__
6bef7477d71cf298e62ddd27eba5197a	0.0	0.01	0.0	0.0±0.01	d__Bacteria	p__Firmicutes	c__Bacilli	o__Bacillales	f__Bacillaceae	g__Bacillus	s__
76f8dce0f0c70b9020f7854dd5a82c7d	0.0	0.03	0.12	0.05±0.06	d__Bacteria	p__Firmicutes	c__Bacilli	o__Exiguobacterales	f__Exiguobacteraceae	g__Exiguobacterium	s__
5d3376395eb41e7b3248cbbdc454bbad	0.0	0.02	0.03	0.02±0.02	d__Bacteria	p__Bacteroidota	c__Bacteroidia	o__Bacteroidales	f__Bacteroidaceae	g__Bacteroides	s__
c32f66781d560973c6bd2c0eba54a8f4	0.0	0.03	0.08	0.04±0.04	d__Bacteria	p__Firmicutes	c__Negativicutes	o__Veillonellales-Selenomonadales	f__Veillonellaceae	g__Megasphaera	s__
9e9617a8de72d7bde8e86a67ccda03de	0.0	0.01	0.01	0.01±0.01	d__Bacteria	p__Chloroflexi	c__Chloroflexia	o__Thermomicrobiales	f__JG30-KF-CM45	g__JG30-KF-CM45	s__
40b9cd46b6a4fccf8cc3690c10245ef2	0.02	0.03	0.0	0.02±0.02	d__Bacteria	p__Actinobacteriota	c__Acidimicrobiia	o__Microtrichales	f__	g__	s__
a440bd662297ca93dabad507b7ae4cea	0.01	0.07	0.01	0.03±0.03	d__Bacteria	p__Bacteroidota	c__Bacteroidia	o__Chitinophagales	f__Chitinophagaceae	g__Sediminibacterium	s__
9d55bfb14441b53a087c69cf18c8a2a3	0.02	0.03	0.0	0.02±0.02	d__Bacteria	p__Actinobacteriota	c__Actinobacteria	o__Propionibacteriales	f__Nocardioidaceae	g__Nocardioides	s__
ee2a4fe1ff74ee8592915919abf0a911	0.06	0.01	0.0	0.02±0.03	d__Bacteria	p__Myxococcota	c__Polyangia	o__Polyangiales	f__Phaselicystidaceae	g__Phaselicystis	s__
cc9e6656480a17bf1bcda7b7f95f9831	0.15	0.04	0.06	0.08±0.06	d__Bacteria	p__Campilobacterota	c__Campylobacteria	o__Campylobacterales	f__Sulfurospirillaceae	g__Sulfurospirillum	s__
79c782b70fa44955a077320e4725eaf2	0.0	0.0	0.0	0.0±0.0	d__Bacteria	p__Bacteroidota	c__Bacteroidia	o__Chitinophagales	f__Chitinophagaceae	g__uncultured	s__
a00bfc85e956f22eb1e6bdd96aebfe47	0.11	0.03	0.0	0.05±0.06	d__Bacteria	p__Spirochaetota	c__Spirochaetia	o__Spirochaetales	f__Spirochaetaceae	g__uncultured	s__
274efe62c524dfcb1727e477c8d6857e	0.08	0.02	0.02	0.04±0.03	d__Bacteria	p__Armatimonadota	c__Fimbriimonadia	o__Fimbriimonadales	f__Fimbriimonadaceae	g__Fimbriimonas	s__
ce3f084f8084fb86fc6c1da8e9b6b6bc	0.0	0.08	0.12	0.07±0.06	d__Bacteria	p__Proteobacteria	c__Gammaproteobacteria	o__Pasteurellales	f__Pasteurellaceae	g__Haemophilus	s__
6386762c4d2cd360301f32d4b00ebdcc	0.1	0.05	0.02	0.06±0.04	d__Bacteria	p__Proteobacteria	c__Gammaproteobacteria	o__Burkholderiales	f__Comamonadaceae	g__Hydrogenophaga	s__
ce41d9c293db6e56b164d8261107d685	0.0	0.18	0.12	0.1±0.09	d__Bacteria	p__Firmicutes	c__Bacilli	o__Bacillales	f__Bacillaceae	g__Bacillus	s__
d30c4438c8051bc70ce56753c6967de2	0.0	0.04	0.09	0.04±0.05	d__Bacteria	p__Actinobacteriota	c__Actinobacteria	o__Micrococcales	f__Intrasporangiaceae	g__Phycicoccus	s__
84e3176210531a76578e31a326998c83	0.02	0.01	0.0	0.01±0.01	d__Bacteria	p__Actinobacteriota	c__Thermoleophilia	o__Solirubrobacterales	f__67-14	g__67-14	s__
ecb89e17eee4e7acbc91fe37f42d8a90	0.0	0.04	0.02	0.02±0.02	d__Bacteria	p__Proteobacteria	c__Alphaproteobacteria	o__Caulobacterales	f__Hyphomonadaceae	g__Hirschia	s__
d2b96ed9ec3efc7217f12200ad54a163	0.01	0.01	0.0	0.01±0.01	d__Bacteria	p__Myxococcota	c__Polyangia	o__Polyangiales	f__BIrii41	g__BIrii41	s__
73439cfb19277bc66225b804cde68fb6	0.35	0.01	0.02	0.13±0.19	d__Bacteria	p__Proteobacteria	c__Alphaproteobacteria	o__Rhizobiales	f__A0839	g__A0839	s__
ee0a7f0a7cae61e1f35c0a0225178346	0.04	0.04	0.02	0.03±0.01	d__Bacteria	p__Bacteroidota	c__Bacteroidia	o__Chitinophagales	f__Chitinophagaceae	g__uncultured	s__
9a8399291e3ca24d9fa94b0e09ca022f	0.0	0.02	0.0	0.01±0.01	d__Bacteria	p__Proteobacteria	c__Alphaproteobacteria	o__	f__	g__	s__
7e43af61f809e069d97b1f85d88eca26	0.01	0.01	0.0	0.01±0.01	d__Bacteria	p__Actinobacteriota	c__Actinobacteria	o__	f__	g__	s__
37c40dd4080de398778c4a2a3244d3fb	0.01	0.01	0.0	0.01±0.01	d__Bacteria	p__Proteobacteria	c__Alphaproteobacteria	o__Rhizobiales	f__Devosiaceae	g__	s__
853359ef883647aad4ad08c839daf9b2	0.0	0.0	0.0	0.0±0.0	d__Bacteria	p__Proteobacteria	c__Gammaproteobacteria	o__Burkholderiales	f__Alcaligenaceae	g__Castellaniella	s__
146358b998b77ae5eeed71b28446162f	0.0	0.12	0.1	0.07±0.06	d__Bacteria	p__Proteobacteria	c__Alphaproteobacteria	o__Paracaedibacterales	f__Paracaedibacteraceae	g__	s__
f360d70ac967b8ec97d1e518a1ff643e	0.0	0.02	0.01	0.01±0.01	d__Bacteria	p__Bacteroidota	c__Bacteroidia	o__Bacteroidales	f__Paludibacteraceae	g__	s__
10827b4d47f50e79f4e02c33b38a5297	0.01	0.01	0.0	0.01±0.01	d__Bacteria	p__Proteobacteria	c__Alphaproteobacteria	o__uncultured	f__uncultured	g__uncultured	s__
7084e2eca3a6a890f31f59dcdb62502b	0.0	0.02	0.01	0.01±0.01	d__Bacteria	p__Patescibacteria	c__Saccharimonadia	o__Saccharimonadales	f__LWQ8	g__LWQ8	s__
81bd502d5216d92b2151d2f6e7ca8fd7	0.0	0.03	0.01	0.01±0.02	d__Bacteria	p__Proteobacteria	c__Gammaproteobacteria	o__Xanthomonadales	f__Xanthomonadaceae	g__Arenimonas	s__
88a293bbacefa17356097492194ebd48	0.0	0.03	0.01	0.01±0.02	d__Bacteria	p__Myxococcota	c__Polyangia	o__Polyangiales	f__Polyangiaceae	g__Pajaroellobacter	s__
3150fe16e709e945d5d482e5668487bd	0.0	0.07	0.01	0.03±0.04	d__Bacteria	p__Firmicutes	c__Clostridia	o__Clostridiales	f__Clostridiaceae	g__	s__
b4b29e581a5d3812ebfca2b96800ce29	0.72	0.02	0.01	0.25±0.41	d__Bacteria	p__Proteobacteria	c__Gammaproteobacteria	o__Xanthomonadales	f__Rhodanobacteraceae	g__Dokdonella	s__
1fc9582dcfcfbaf3a7b547055bddea29	0.0	0.01	0.0	0.0±0.01	d__Bacteria	p__Verrucomicrobiota	c__Verrucomicrobiae	o__Opitutales	f__Opitutaceae	g__Opitutus	s__
cd5a99a0e649b9486b4100c9b310b284	0.02	0.02	0.02	0.02±0.0	d__Bacteria	p__Proteobacteria	c__Alphaproteobacteria	o__Rhizobiales	f__	g__	s__
727a4552e3c6e060329884cd1df4d36f	0.0	0.01	0.01	0.01±0.01	d__Bacteria	p__Proteobacteria	c__Alphaproteobacteria	o__Rickettsiales	f__SM2D12	g__SM2D12	s__
0a93360081148b57d10615b415a25f0b	0.05	0.05	0.0	0.03±0.03	d__Bacteria	p__Actinobacteriota	c__Actinobacteria	o__Frankiales	f__uncultured	g__uncultured	s__
781dc7beaf5ea0b75de9f0d50f9fc837	0.0	0.02	0.02	0.01±0.01	d__Bacteria	p__Bacteroidota	c__Bacteroidia	o__Bacteroidales	f__uncultured	g__uncultured	s__
e6e9c0907d26b75d54789c40bbf8c5d3	0.01	0.04	0.01	0.02±0.02	d__Bacteria	p__Firmicutes	c__Negativicutes	o__Veillonellales-Selenomonadales	f__	g__	s__
dd6d64d2740eed6ded46b9171df90bcb	0.0	0.01	0.02	0.01±0.01	d__Bacteria	p__Verrucomicrobiota	c__Chlamydiae	o__Chlamydiales	f__cvE6	g__cvE6	s__
b59d0b3cfd0a3406a48656089e995929	0.01	0.0	0.0	0.0±0.01	d__Bacteria	p__Gemmatimonadota	c__Gemmatimonadetes	o__Gemmatimonadales	f__Gemmatimonadaceae	g__Gemmatimonas	s__
977aa341dc1a43ee4418f8fa0bb4a3cd	0.0	0.02	0.01	0.01±0.01	d__Bacteria	p__Proteobacteria	c__Alphaproteobacteria	o__Elsterales	f__uncultured	g__uncultured	s__
e77cc8258914658786873d52190886f1	0.02	0.0	0.01	0.01±0.01	d__Bacteria	p__Proteobacteria	c__Alphaproteobacteria	o__Caulobacterales	f__Caulobacteraceae	g__Brevundimonas	s__
aa6365c39ae87b36ce077aa277dcb9f2	0.0	0.1	0.02	0.04±0.05	d__Bacteria	p__Myxococcota	c__Myxococcia	o__Myxococcales	f__Myxococcaceae	g__	s__
c53879954ac81a51827ec9858c393ec0	0.0	0.01	0.0	0.0±0.01	d__Bacteria	p__Proteobacteria	c__Alphaproteobacteria	o__	f__	g__	s__
cb14768d3e9a63917a5124d8bfcfc2c0	0.02	0.01	0.0	0.01±0.01	d__Bacteria	p__Proteobacteria	c__Alphaproteobacteria	o__Rhizobiales	f__Rhizobiaceae	g__Allorhizobium-Neorhizobium-Pararhizobium-Rhizobium	s__
79df27bbacc4a1ac92a121376ca6b98e	0.01	0.03	0.0	0.01±0.02	d__Bacteria	p__Bacteroidota	c__Bacteroidia	o__Bacteroidales	f__Paludibacteraceae	g__Paludibacter	s__
d2dd4369f5f4e8630759bca32f51e0c4	0.02	0.03	0.0	0.02±0.02	d__Bacteria	p__Actinobacteriota	c__Actinobacteria	o__Frankiales	f__Frankiaceae	g__Jatrophihabitans	s__
ddd4f4ff079c48443a7bb29a064afa3d	0.01	0.01	0.0	0.01±0.01	d__Bacteria	p__Firmicutes	c__Negativicutes	o__Acidaminococcales	f__Acidaminococcaceae	g__uncultured	s__
1c2133905720c5b5648bc054ef578c32	0.02	0.02	0.0	0.01±0.01	d__Bacteria	p__Proteobacteria	c__Alphaproteobacteria	o__Sphingomonadales	f__Sphingomonadaceae	g__Sphingomonas	s__
b0a49fbfa8232db4a316a6fbc0927afc	0.0	0.0	0.0	0.0±0.0	d__Bacteria	p__Bacteroidota	c__Bacteroidia	o__Sphingobacteriales	f__KD3-93	g__KD3-93	s__
2ba7327e38762ad22ed0e4738841ae37	0.01	0.02	0.0	0.01±0.01	d__Bacteria	p__Myxococcota	c__Polyangia	o__mle1-27	f__mle1-27	g__mle1-27	s__
cecb781a483ffb232920b0c61c7575d1	0.04	0.04	0.0	0.03±0.02	d__Bacteria	p__Proteobacteria	c__Alphaproteobacteria	o__Rhizobiales	f__Devosiaceae	g__	s__
9cac0fce92dfdca736b54f1f69d64352	0.0	0.02	0.22	0.08±0.12	d__Bacteria	p__Firmicutes	c__Bacilli	o__Paenibacillales	f__Paenibacillaceae	g__Paenibacillus	s__
7ced681cc9deb7084da534a986d4aa11	0.01	0.02	0.0	0.01±0.01	d__Bacteria	p__Proteobacteria	c__Alphaproteobacteria	o__Rhizobiales	f__Beijerinckiaceae	g__	s__
921f23bdc6cc3d173669a0eb322bfa2f	0.0	0.02	0.01	0.01±0.01	d__Bacteria	p__Proteobacteria	c__Alphaproteobacteria	o__Rhizobiales	f__Rhizobiales_Incertae_Sedis	g__Bauldia	s__
d57093ca57226ac8f9452714d7c7f93d	0.0	0.11	0.03	0.05±0.06	d__Bacteria	p__Proteobacteria	c__Gammaproteobacteria	o__Burkholderiales	f__Comamonadaceae	g__Rhizobacter	s__
bb0c5c33c5939599dcb53cf01d9c8e82	0.08	0.07	0.02	0.06±0.03	d__Bacteria	p__Actinobacteriota	c__Actinobacteria	o__Micrococcales	f__Micrococcaceae	g__	s__
86aec22f6ce6b4a1d94ea235bd48c857	0.01	0.01	0.0	0.01±0.01	d__Bacteria	p__Actinobacteriota	c__Thermoleophilia	o__Gaiellales	f__uncultured	g__uncultured	s__
6c62076e33eca937a2b35bb78186264a	0.0	0.0	0.0	0.0±0.0	d__Bacteria	p__Bacteroidota	c__Bacteroidia	o__Chitinophagales	f__Chitinophagaceae	g__uncultured	s__
6adea046226abc1dee8a248c7d5a999e	0.01	0.0	0.02	0.01±0.01	d__Bacteria	p__Bacteroidota	c__Bacteroidia	o__Chitinophagales	f__Chitinophagaceae	g__Chitinophaga	s__
e1c227ec6ed7ab488b8b993f06df9e9b	0.03	0.04	0.01	0.03±0.02	d__Bacteria	p__Proteobacteria	c__Alphaproteobacteria	o__Rhizobiales	f__Rhizobiales_Incertae_Sedis	g__Bauldia	s__
a9b2192c317012d1390adba9a4f2eb74	0.0	0.01	0.01	0.01±0.01	d__Bacteria	p__Proteobacteria	c__Gammaproteobacteria	o__Burkholderiales	f__Comamonadaceae	g__Variovorax	s__
54e1e80d7b357e67de05ff7267ef3318	0.0	0.03	0.01	0.01±0.02	d__Bacteria	p__Proteobacteria	c__Gammaproteobacteria	o__Xanthomonadales	f__Xanthomonadaceae	g__Pseudoxanthomonas	s__
566ef7663af4fb80dd871788e4503823	0.0	0.1	0.06	0.05±0.05	d__Bacteria	p__Firmicutes	c__Bacilli	o__Bacillales	f__Bacillaceae	g__Bacillus	s__
b1e14c35f326799e48203eff290bcc86	0.02	0.03	0.01	0.02±0.01	d__Bacteria	p__Bacteroidota	c__Bacteroidia	o__Chitinophagales	f__Chitinophagaceae	g__uncultured	s__
b8c2f677b035cf47d9d68d2f947ede08	0.0	0.09	0.02	0.04±0.05	d__Bacteria	p__Bacteroidota	c__Bacteroidia	o__Cytophagales	f__Spirosomaceae	g__Emticicia	s__
746b6ea8157757af0947818531dcc714	0.02	0.01	0.0	0.01±0.01	d__Bacteria	p__Verrucomicrobiota	c__Verrucomicrobiae	o__Pedosphaerales	f__Pedosphaeraceae	g__uncultured	s__
f4b6a6996d45f2640ed3c7452d35218a	0.05	0.04	0.0	0.03±0.03	d__Bacteria	p__Proteobacteria	c__Alphaproteobacteria	o__Rhizobiales	f__Labraceae	g__Labrys	s__
6a47c2695ec2f794d9396d74a4043b96	0.02	0.01	0.0	0.01±0.01	d__Bacteria	p__Proteobacteria	c__Alphaproteobacteria	o__uncultured	f__uncultured	g__uncultured	s__
edf7bccc958d2138e403b6007e475c7b	0.0	0.03	0.02	0.02±0.02	d__Bacteria	p__Bacteroidota	c__Bacteroidia	o__Cytophagales	f__Cytophagaceae	g__Cytophaga	s__
ef96206f80c7448f5026d41874fbb263	0.0	0.12	0.0	0.04±0.07	d__Bacteria	p__Proteobacteria	c__Gammaproteobacteria	o__Pseudomonadales	f__Pseudomonadaceae	g__Pseudomonas	s__
81c5bd4e982f2916069ee91c70f9697a	0.01	0.02	0.01	0.01±0.01	d__Bacteria	p__Patescibacteria	c__Saccharimonadia	o__Saccharimonadales	f__Saccharimonadales	g__Saccharimonadales	s__
3b0e3b2bcf5128c57192c035fdf94ea9	0.0	0.02	0.04	0.02±0.02	d__Bacteria	p__Firmicutes	c__Bacilli	o__Paenibacillales	f__Paenibacillaceae	g__Paenibacillus	s__
952ceaebfa0eb93e7f04f9468ca2c76b	0.01	0.01	0.0	0.01±0.01	d__Bacteria	p__Actinobacteriota	c__Actinobacteria	o__Micrococcales	f__Micrococcaceae	g__Arthrobacter	s__
3b8d4bb1b87ba9e104ed0b9a8b799d6c	0.0	0.02	0.03	0.02±0.02	d__Bacteria	p__Proteobacteria	c__Alphaproteobacteria	o__Rhizobiales	f__Beijerinckiaceae	g__Bosea	s__
77a64bc8f45f53a7ca8564c6db83d166	0.0	0.11	0.09	0.07±0.06	d__Bacteria	p__Bacteroidota	c__Bacteroidia	o__Bacteroidales	f__Bacteroidaceae	g__Bacteroides	s__
3c79b22269a9edb32cd4737af7bfd2a2	0.0	0.01	0.02	0.01±0.01	d__Bacteria	p__Firmicutes	c__Clostridia	o__Clostridiales	f__Clostridiaceae	g__	s__
3641e10133285d2d1d4b01132fe71762	0.03	0.03	0.0	0.02±0.02	d__Bacteria	p__Actinobacteriota	c__Actinobacteria	o__Frankiales	f__Frankiaceae	g__Jatrophihabitans	s__
b74eb5e7995b7cea04526e00b8adb310	0.01	0.01	0.0	0.01±0.01	d__Bacteria	p__Proteobacteria	c__Alphaproteobacteria	o__Elsterales	f__URHD0088	g__URHD0088	s__
673aa6e4ca2ad1074266f4984b1f2f3b	0.0	0.07	0.06	0.04±0.04	d__Bacteria	p__Proteobacteria	c__Gammaproteobacteria	o__Legionellales	f__Legionellaceae	g__Legionella	s__
a68985667fe62d536cb2a8a753eb4a33	0.0	0.02	0.06	0.03±0.03	d__Bacteria	p__Proteobacteria	c__Gammaproteobacteria	o__Enterobacterales	f__Enterobacteriaceae	g__Klebsiella	s__
0090c4d0e9314e8fc6f1969b37f06e4f	0.03	0.0	0.01	0.01±0.02	d__Bacteria	p__Campilobacterota	c__Campylobacteria	o__Campylobacterales	f__Sulfurimonadaceae	g__Sulfuricurvum	s__
04fc79d73dc3b488fad039ebc4348419	0.0	0.0	0.01	0.0±0.01	d__Bacteria	p__Actinobacteriota	c__Thermoleophilia	o__Gaiellales	f__	g__	s__
93c2eab316627565a2b527761667afc4	0.08	0.0	0.06	0.05±0.04	d__Bacteria	p__Firmicutes	c__Bacilli	o__Bacillales	f__Bacillaceae	g__Bacillus	s__
28d3f4742d2f0b00cf07b321d8f5170b	0.0	0.05	0.03	0.03±0.03	d__Bacteria	p__Firmicutes	c__Bacilli	o__Lactobacillales	f__Streptococcaceae	g__Streptococcus	s__
fbad2ea91d3e7018798039fbfe7c0fcf	0.0	0.12	0.06	0.06±0.06	d__Bacteria	p__Proteobacteria	c__Gammaproteobacteria	o__Burkholderiales	f__Sutterellaceae	g__AAP99	s__
56c9124b917a1f21fac6015cfa7e92b7	0.0	0.03	0.03	0.02±0.02	d__Bacteria	p__Firmicutes	c__Clostridia	o__Clostridiales	f__Clostridiaceae	g__Clostridium_sensu_stricto_1	s__
0da0894f29ad7c78d835364412b232b3	0.08	0.04	0.02	0.05±0.03	d__Bacteria	p__Proteobacteria	c__Gammaproteobacteria	o__Xanthomonadales	f__Xanthomonadaceae	g__Luteimonas	s__
b1a009c63941ceb67db74f2ba02afec0	0.01	0.02	0.0	0.01±0.01	d__Bacteria	p__Proteobacteria	c__Alphaproteobacteria	o__Caulobacterales	f__Hyphomonadaceae	g__SWB02	s__
68ba6a4b71f298864809e7a333439d75	0.0	0.02	0.01	0.01±0.01	d__Bacteria	p__Proteobacteria	c__Alphaproteobacteria	o__Rhizobiales	f__Devosiaceae	g__Devosia	s__
1c880901656ec546132f978f83a1ffda	0.0	0.02	0.16	0.06±0.09	d__Bacteria	p__Proteobacteria	c__Gammaproteobacteria	o__Xanthomonadales	f__Xanthomonadaceae	g__Stenotrophomonas	s__
c1d2868d05c4c8da5edbf93a3a28d4b9	0.01	0.0	0.02	0.01±0.01	d__Bacteria	p__Proteobacteria	c__Alphaproteobacteria	o__Rhizobiales	f__Xanthobacteraceae	g__	s__
4d705a2b930698c04b2e8ec0833edc2e	0.0	0.02	0.03	0.02±0.02	d__Bacteria	p__Firmicutes	c__Bacilli	o__Aneurinibacillales	f__Aneurinibacillaceae	g__Aneurinibacillus	s__
7890204d04a54b44beff2a48cbc73dd0	0.03	0.02	0.0	0.02±0.02	d__Bacteria	p__Actinobacteriota	c__Actinobacteria	o__Corynebacteriales	f__Nocardiaceae	g__Williamsia	s__
c8f976dc9b96dad1b652a639e259b2ce	0.0	0.01	0.02	0.01±0.01	d__Bacteria	p__Bacteroidota	c__Bacteroidia	o__Cytophagales	f__Spirosomaceae	g__Dyadobacter	s__
41fa2ded1507c183bfecb9269b744106	0.02	0.02	0.02	0.02±0.0	d__Bacteria	p__Actinobacteriota	c__Actinobacteria	o__Micrococcales	f__Beutenbergiaceae	g__	s__
bb396295a17879322eb852f7bf42deb0	0.02	0.02	0.0	0.01±0.01	d__Bacteria	p__Proteobacteria	c__Gammaproteobacteria	o__Xanthomonadales	f__Xanthomonadaceae	g__Thermomonas	s__
dc869541be1008853942d3c55aa79f2c	0.0	1.31	0.4	0.57±0.67	d__Bacteria	p__Firmicutes	c__Bacilli	o__Bacillales	f__Bacillaceae	g__Bacillus	s__
d93f30bfc06fd896339331287ea03ea0	0.0	0.0	0.01	0.0±0.01	d__Bacteria	p__Proteobacteria	c__Alphaproteobacteria	o__Rhizobiales	f__Devosiaceae	g__Devosia	s__
5a03abb82af087306dce0a282e611651	0.0	0.02	0.23	0.08±0.13	d__Bacteria	p__Bacteroidota	c__Bacteroidia	o__Chitinophagales	f__Chitinophagaceae	g__Niastella	s__
b18b1085db057db5f57a9c23228252e8	0.0	0.01	0.01	0.01±0.01	d__Bacteria	p__Myxococcota	c__Polyangia	o__	f__	g__	s__
39fa469465fcba6365ad27ff07ace30a	0.0	0.04	0.0	0.01±0.02	d__Bacteria	p__Actinobacteriota	c__Thermoleophilia	o__Solirubrobacterales	f__Solirubrobacteraceae	g__Conexibacter	s__
6b2f2c1bb29f35a1c5ae9b45219b582f	0.0	0.04	0.06	0.03±0.03	d__Bacteria	p__Firmicutes	c__Clostridia	o__Oscillospirales	f__Ruminococcaceae	g__Faecalibacterium	s__
0476f1173811b73ca703a050835fd329	0.0	0.0	0.0	0.0±0.0	d__Bacteria	p__Proteobacteria	c__Gammaproteobacteria	o__Xanthomonadales	f__Xanthomonadaceae	g__	s__
f0bb18b58b1ee88c5f13e11871b7c9dd	0.05	0.0	0.04	0.03±0.03	d__Bacteria	p__Proteobacteria	c__Alphaproteobacteria	o__Sphingomonadales	f__Sphingomonadaceae	g__Novosphingobium	s__
9c2a530330891fcd7d4f111863f5b031	0.02	0.09	0.23	0.11±0.11	d__Bacteria	p__Firmicutes	c__Clostridia	o__Clostridiales	f__	g__	s__
dc0b72f840f5b34c411aad6d8bc097d6	0.0	0.12	0.12	0.08±0.07	d__Bacteria	p__Bacteroidota	c__Bacteroidia	o__Bacteroidales	f__uncultured	g__uncultured	s__
77820c86a694faf2c0810ae0befb6c51	0.0	0.01	0.0	0.0±0.01	d__Bacteria	p__Proteobacteria	c__Alphaproteobacteria	o__Rhizobiales	f__	g__	s__
f8e9f23ce313a9e62541fcd989a69139	0.0	0.02	0.01	0.01±0.01	d__Bacteria	p__Firmicutes	c__Clostridia	o__Lachnospirales	f__Lachnospiraceae	g__	s__
39e3ade019969da6f2d0417f92228ef6	0.0	0.01	0.01	0.01±0.01	d__Bacteria	p__Bacteroidota	c__Bacteroidia	o__Sphingobacteriales	f__Sphingobacteriaceae	g__	s__
aa18e2391c6fd4f86809dbd9494d85aa	0.01	0.01	0.05	0.02±0.02	d__Bacteria	p__Proteobacteria	c__Gammaproteobacteria	o__Burkholderiales	f__Comamonadaceae	g__	s__
d7dd93cbefaf7aba96ec7b67d3b65ec5	0.0	0.0	0.0	0.0±0.0	d__Bacteria	p__Bacteroidota	c__Bacteroidia	o__Sphingobacteriales	f__Sphingobacteriaceae	g__Mucilaginibacter	s__
6785987440b7a66bdecfde9c8b06c922	0.0	0.04	0.01	0.02±0.02	d__Bacteria	p__Firmicutes	c__Clostridia	o__Peptostreptococcales-Tissierellales	f__Peptostreptococcaceae	g__Intestinibacter	s__
8282d43dd8779c6d91d883a6995f5aae	0.01	0.0	0.0	0.0±0.01	d__Bacteria	p__Actinobacteriota	c__Thermoleophilia	o__Gaiellales	f__uncultured	g__uncultured	s__
2949970b9a49ed56fa39e27ecd6b7fc6	0.03	0.01	0.0	0.01±0.02	d__Bacteria	p__Proteobacteria	c__Gammaproteobacteria	o__Xanthomonadales	f__Xanthomonadaceae	g__Luteimonas	s__
5893d7b01841767699b5c76a78cbbd8e	0.0	0.0	0.0	0.0±0.0	d__Bacteria	p__Proteobacteria	c__Alphaproteobacteria	o__Rhizobiales	f__Rhizobiaceae	g__	s__
5a02ec5aa90e16935d210aa093afe93e	0.24	0.0	0.04	0.09±0.13	d__Bacteria	p__Proteobacteria	c__Gammaproteobacteria	o__Burkholderiales	f__Alcaligenaceae	g__Achromobacter	s__
fba7a75af6c34fb3fe145b643c69409b	0.01	0.01	0.0	0.01±0.01	d__Bacteria	p__Proteobacteria	c__Alphaproteobacteria	o__	f__	g__	s__
04ec8a5971cde6a91470e32bd37584bf	0.0	0.34	0.28	0.21±0.18	d__Bacteria	p__Proteobacteria	c__Gammaproteobacteria	o__Burkholderiales	f__Comamonadaceae	g__Variovorax	s__
a8210450ab35ae327cd056a290ea4d02	0.0	0.1	0.23	0.11±0.12	d__Bacteria	p__Proteobacteria	c__Gammaproteobacteria	o__Enterobacterales	f__Enterobacteriaceae	g__	s__
f777dbfef8e3dbe5fda82c5a5d30f968	0.02	0.01	0.0	0.01±0.01	d__Bacteria	p__Chloroflexi	c__Chloroflexia	o__Thermomicrobiales	f__JG30-KF-CM45	g__JG30-KF-CM45	s__
04a9dce55bdcb4558fd694a7e7f3365d	0.01	0.02	0.0	0.01±0.01	d__Bacteria	p__Bdellovibrionota	c__Oligoflexia	o__0319-6G20	f__0319-6G20	g__0319-6G20	s__
caccad5f52b076b5356171c73b9cc1d6	0.0	0.07	0.13	0.07±0.07	d__Bacteria	p__Firmicutes	c__Clostridia	o__Oscillospirales	f__Ruminococcaceae	g__Ruminococcus	s__
49b9ce71ae7a09d4ec139908bc018681	0.0	0.04	0.02	0.02±0.02	d__Bacteria	p__Verrucomicrobiota	c__Verrucomicrobiae	o__Opitutales	f__Puniceicoccaceae	g__	s__
0831b9704cd3ebfbf2024d2a51405e6a	0.02	0.01	0.0	0.01±0.01	d__Bacteria	p__Proteobacteria	c__Alphaproteobacteria	o__Micropepsales	f__Micropepsaceae	g__uncultured	s__
8c3d33a69c7c6113adf81a1c74bdb69f	0.05	0.1	0.0	0.05±0.05	d__Bacteria	p__Spirochaetota	c__Spirochaetia	o__Spirochaetales	f__Spirochaetaceae	g__uncultured	s__
b7d33a99eb4d638abaf6d735a62f3816	0.03	0.02	0.02	0.02±0.01	d__Bacteria	p__Proteobacteria	c__Gammaproteobacteria	o__Burkholderiales	f__Comamonadaceae	g__Pseudorhodoferax	s__
9b83c537c99c24d2185383a4d797fda3	0.0	0.01	0.0	0.0±0.01	d__Bacteria	p__Sumerlaeota	c__Sumerlaeia	o__Sumerlaeales	f__Sumerlaeaceae	g__Sumerlaea	s__
406e884a7de8ef45000cc3d2d3579a30	0.04	0.03	0.0	0.02±0.02	d__Bacteria	p__Actinobacteriota	c__Actinobacteria	o__Propionibacteriales	f__Nocardioidaceae	g__Nocardioides	s__
d6b53873b8e1cb54765213a3da193847	0.0	0.03	0.01	0.01±0.02	d__Bacteria	p__Firmicutes	c__Negativicutes	o__Veillonellales-Selenomonadales	f__Veillonellaceae	g__Dialister	s__
09c658c4b193de047f681f0ded3708da	0.01	0.02	0.0	0.01±0.01	d__Bacteria	p__Actinobacteriota	c__Actinobacteria	o__Corynebacteriales	f__Mycobacteriaceae	g__Mycobacterium	s__
cbc005a50a65318133ef9574b73a8da7	0.0	0.01	0.0	0.0±0.01	d__Bacteria	p__Actinobacteriota	c__MB-A2-108	o__MB-A2-108	f__MB-A2-108	g__MB-A2-108	s__
e45ced72d8f94fba390217399675b734	0.03	0.0	0.02	0.02±0.02	d__Bacteria	p__Actinobacteriota	c__Actinobacteria	o__Corynebacteriales	f__Nocardiaceae	g__Gordonia	s__
e89620e66a40e1ce22415347f505a456	0.01	0.0	0.01	0.01±0.01	d__Bacteria	p__WPS-2	c__WPS-2	o__WPS-2	f__WPS-2	g__WPS-2	s__
ff100998ebf80dbc72eecf698f8d924b	0.0	0.04	0.06	0.03±0.03	d__Bacteria	p__Firmicutes	c__Clostridia	o__Oscillospirales	f__Ruminococcaceae	g__Ruminococcus	s__
b3f07d1a05df1cfc9d54ca785c862251	0.02	0.02	0.03	0.02±0.01	d__Bacteria	p__Proteobacteria	c__Alphaproteobacteria	o__uncultured	f__uncultured	g__uncultured	s__
fc85a30a4e5209974083d2e718a60b08	0.0	0.01	0.01	0.01±0.01	d__Bacteria	p__Bacteroidota	c__Bacteroidia	o__Bacteroidales	f__Prevotellaceae	g__Prevotellaceae_UCG-004	s__
8f55e97098f9a466d76d8d54ae3df391	0.0	0.08	0.02	0.03±0.04	d__Bacteria	p__Proteobacteria	c__Alphaproteobacteria	o__Caulobacterales	f__Caulobacteraceae	g__Phenylobacterium	s__
865c2d9a62a68b61eddb33a1c0ce508b	0.03	0.0	0.02	0.02±0.02	d__Bacteria	p__Proteobacteria	c__Gammaproteobacteria	o__Burkholderiales	f__Comamonadaceae	g__Simplicispira	s__
45f5554336a51da397382168ded32530	0.0	0.02	0.02	0.01±0.01	d__Bacteria	p__Desulfobacterota	c__Desulfovibrionia	o__Desulfovibrionales	f__Desulfovibrionaceae	g__Desulfovibrio	s__
7768df82b611f499ee49b44920208d63	0.0	0.05	0.29	0.11±0.16	d__Bacteria	p__Actinobacteriota	c__Actinobacteria	o__Micrococcales	f__Micrococcaceae	g__Paenarthrobacter	s__
2748729c106cac1019b85fd77f67f25e	0.03	0.03	0.11	0.06±0.05	d__Bacteria	p__Proteobacteria	c__Alphaproteobacteria	o__Rhizobiales	f__Rhizobiaceae	g__	s__
8239ecbc9638bf05eebae0eb3c339237	0.0	0.01	0.01	0.01±0.01	d__Bacteria	p__Actinobacteriota	c__Actinobacteria	o__Micrococcales	f__Bogoriellaceae	g__Georgenia	s__
aebdaf5e18bdbcd641bb01f94b5f6a04	0.0	0.03	0.05	0.03±0.03	d__Bacteria	p__Proteobacteria	c__Alphaproteobacteria	o__Sphingomonadales	f__Sphingomonadaceae	g__Sphingopyxis	s__
9e59591979745fef595d948841211774	0.01	0.01	0.0	0.01±0.01	d__Bacteria	p__Actinobacteriota	c__Actinobacteria	o__Kineosporiales	f__Kineosporiaceae	g__Angustibacter	s__
498e9e8e0daf30911fbad022b737a3e2	0.01	0.0	0.01	0.01±0.01	d__Bacteria	p__Actinobacteriota	c__Acidimicrobiia	o__IMCC26256	f__IMCC26256	g__IMCC26256	s__
ceef3a909223273b59cf246e7270e417	0.0	0.04	0.23	0.09±0.12	d__Bacteria	p__Proteobacteria	c__Gammaproteobacteria	o__Xanthomonadales	f__Xanthomonadaceae	g__Stenotrophomonas	s__
76f8e752cbea01d38024d81620d63d90	0.01	0.01	0.0	0.01±0.01	d__Bacteria	p__Actinobacteriota	c__Thermoleophilia	o__Gaiellales	f__uncultured	g__uncultured	s__
5fabcdc415ea6590730e103db8a2cf8c	0.14	0.02	0.01	0.06±0.07	d__Bacteria	p__Proteobacteria	c__Gammaproteobacteria	o__Xanthomonadales	f__Rhodanobacteraceae	g__Dokdonella	s__
8a372d4754f334c2827f0190dbfd74c6	0.01	0.04	0.03	0.03±0.02	d__Bacteria	p__Proteobacteria	c__Gammaproteobacteria	o__Burkholderiales	f__Comamonadaceae	g__	s__
943e4140d160255102394c4c129a3cf5	0.01	0.0	0.01	0.01±0.01	d__Bacteria	p__Proteobacteria	c__Gammaproteobacteria	o__Burkholderiales	f__Comamonadaceae	g__Ramlibacter	s__
e4963aa74b2a55134b2780f77b618b3d	0.01	0.01	0.01	0.01±0.0	d__Bacteria	p__Proteobacteria	c__Gammaproteobacteria	o__Burkholderiales	f__	g__	s__
6adc45a8ce94f92863dfedd454764d66	0.0	0.15	0.01	0.05±0.08	d__Bacteria	p__Verrucomicrobiota	c__Verrucomicrobiae	o__Opitutales	f__Opitutaceae	g__Lacunisphaera	s__
31582bf3b69006bf07119c513c588567	0.0	0.06	0.06	0.04±0.03	d__Bacteria	p__Proteobacteria	c__Gammaproteobacteria	o__Burkholderiales	f__Rhodocyclaceae	g__	s__
4e7d0ce884b3473c8f66ff3b677dd83a	0.07	0.0	0.01	0.03±0.04	d__Bacteria	p__Actinobacteriota	c__Thermoleophilia	o__Solirubrobacterales	f__67-14	g__67-14	s__
95aa51de46faaa3a4c69c800483b1542	0.0	0.03	0.12	0.05±0.06	d__Bacteria	p__Proteobacteria	c__Gammaproteobacteria	o__Enterobacterales	f__Enterobacteriaceae	g__Klebsiella	s__
de6392b4219a8030844e2c0329eb78d7	0.0	0.03	0.01	0.01±0.02	d__Bacteria	p__Verrucomicrobiota	c__Verrucomicrobiae	o__Opitutales	f__Opitutaceae	g__Lacunisphaera	s__
3bac710b5b83ec1ea0dceb2144f830da	0.04	0.03	0.01	0.03±0.02	d__Bacteria	p__Actinobacteriota	c__Actinobacteria	o__Frankiales	f__Nakamurellaceae	g__Nakamurella	s__
335c6e7da90d7acda881a7c305341bb6	0.02	0.02	0.0	0.01±0.01	d__Bacteria	p__Proteobacteria	c__Alphaproteobacteria	o__Elsterales	f__uncultured	g__uncultured	s__
82e9afed51bdb7e1ff4a9a955ead38da	0.0	0.07	0.01	0.03±0.04	d__Bacteria	p__Verrucomicrobiota	c__Verrucomicrobiae	o__Opitutales	f__Opitutaceae	g__uncultured	s__
9a9ead44570946507345db8e5a2b1bf8	0.0	0.03	0.05	0.03±0.03	d__Bacteria	p__Proteobacteria	c__Gammaproteobacteria	o__Pseudomonadales	f__Pseudomonadaceae	g__Pseudomonas	s__
3253c7e5fa7c654ea4e7ddee6db988b0	0.0	0.02	0.03	0.02±0.02	d__Bacteria	p__Actinobacteriota	c__Actinobacteria	o__Propionibacteriales	f__Propionibacteriaceae	g__Propioniciclava	s__
ba86ee518d0509bdff8be259ae6c785a	0.0	0.02	0.34	0.12±0.19	d__Bacteria	p__Bacteroidota	c__Bacteroidia	o__Cytophagales	f__Spirosomaceae	g__Dyadobacter	s__
34ebcbee507789770709065926372636	0.01	0.0	0.01	0.01±0.01	d__Bacteria	p__Proteobacteria	c__Alphaproteobacteria	o__Rhizobiales	f__Pleomorphomonadaceae	g__Prosthecomicrobium	s__
e54132dc39245e8debc93eefb826bab2	0.0	0.05	0.01	0.02±0.03	d__Bacteria	p__Proteobacteria	c__Gammaproteobacteria	o__Burkholderiales	f__Rhodocyclaceae	g__Zoogloea	s__
67389e338eede2a45e1170ad108973f6	0.0	0.05	0.04	0.03±0.03	d__Bacteria	p__Proteobacteria	c__Gammaproteobacteria	o__Burkholderiales	f__Comamonadaceae	g__Hydrogenophaga	s__
886e1b3839c4e93ed27b80ff8a40eef3	0.02	0.01	0.0	0.01±0.01	d__Bacteria	p__Actinobacteriota	c__Thermoleophilia	o__Solirubrobacterales	f__67-14	g__67-14	s__
b0a99720b9e3cc68394ebfefa772a2a5	0.01	0.01	0.0	0.01±0.01	d__Bacteria	p__Bacteroidota	c__Bacteroidia	o__Chitinophagales	f__Chitinophagaceae	g__uncultured	s__
a83ea6655c8d928f0d526e4a1010d012	0.0	0.02	0.01	0.01±0.01	d__Bacteria	p__Bacteroidota	c__Bacteroidia	o__Bacteroidales	f__uncultured	g__uncultured	s__
d2d66b6210b16b48017f5a8e2f971601	0.0	0.02	0.0	0.01±0.01	d__Bacteria	p__Firmicutes	c__Bacilli	o__Paenibacillales	f__Paenibacillaceae	g__Paenibacillus	s__
af13778f80977c0ca50f16ca727f8226	0.01	0.01	0.0	0.01±0.01	d__Bacteria	p__Acidobacteriota	c__Acidobacteriae	o__Bryobacterales	f__Bryobacteraceae	g__Bryobacter	s__
bedda828de1c8f231f720858f256f38c	0.01	0.01	0.0	0.01±0.01	d__Bacteria	p__Acidobacteriota	c__Acidobacteriae	o__Solibacterales	f__Solibacteraceae	g__Candidatus_Solibacter	s__
eb4cce311a3a9b6b5606bb7f4b3c9ab9	0.02	0.02	0.01	0.02±0.01	d__Bacteria	p__Proteobacteria	c__Alphaproteobacteria	o__Rhizobiales	f__Devosiaceae	g__	s__
91b9ca01efe57b49de1a3b5f5c20c069	0.02	0.01	0.0	0.01±0.01	d__Bacteria	p__Bacteroidota	c__Bacteroidia	o__Chitinophagales	f__Chitinophagaceae	g__Edaphobaculum	s__
14f24327d9e3572dd3bb1bc1a8833e66	0.0	0.02	0.39	0.14±0.22	d__Bacteria	p__Bacteroidota	c__Bacteroidia	o__Chitinophagales	f__Chitinophagaceae	g__	s__
4681970cbcc269bf7aab7ee700dd7c91	0.0	0.01	0.01	0.01±0.01	d__Bacteria	p__Acidobacteriota	c__Acidobacteriae	o__Acidobacteriales	f__	g__	s__
19ef4b463644f4b5f97dc02fb836540f	0.01	0.01	0.0	0.01±0.01	d__Bacteria	p__Actinobacteriota	c__Actinobacteria	o__Micrococcales	f__Dermatophilaceae	g__	s__
f52efbdad79694100ff016884e7f485e	0.0	0.02	0.03	0.02±0.02	d__Bacteria	p__Firmicutes	c__Clostridia	o__Oscillospirales	f__Ruminococcaceae	g__Faecalibacterium	s__
d5fe09bc4d723215d3cd80152a017933	0.01	0.01	0.01	0.01±0.0	d__Bacteria	p__Actinobacteriota	c__Thermoleophilia	o__Gaiellales	f__uncultured	g__uncultured	s__
9d4a862792ec18df7809e758ddd8e941	0.0	0.06	0.01	0.02±0.03	d__Bacteria	p__Proteobacteria	c__Alphaproteobacteria	o__Caulobacterales	f__Hyphomonadaceae	g__SWB02	s__
98d9dc9259ec44060910680dfcb608e4	0.05	0.02	0.0	0.02±0.03	d__Bacteria	p__Proteobacteria	c__Alphaproteobacteria	o__Rhizobiales	f__Devosiaceae	g__Devosia	s__
537d2856f50ffb522b35405084b2e598	0.43	0.02	0.01	0.15±0.24	d__Bacteria	p__Campilobacterota	c__Campylobacteria	o__Campylobacterales	f__Sulfurospirillaceae	g__Sulfurospirillum	s__
8238feb159158859f85a1f60b7795d37	0.0	0.01	0.03	0.01±0.02	d__Bacteria	p__Firmicutes	c__Clostridia	o__Lachnospirales	f__Lachnospiraceae	g__	s__
9ecc7452b4fa69a71b21ac7223d978bb	0.02	0.02	0.0	0.01±0.01	d__Bacteria	p__Proteobacteria	c__Alphaproteobacteria	o__Rhizobiales	f__Hyphomicrobiaceae	g__Hyphomicrobium	s__
dacd0773744b94093e1fe781fd157b22	0.0	0.03	0.0	0.01±0.02	d__Bacteria	p__Bacteroidota	c__Bacteroidia	o__Bacteroidales	f__Rikenellaceae	g__Anaerocella	s__
08004b2a28ac5b0ce2b6f99ed5c43529	0.08	0.01	0.01	0.03±0.04	d__Bacteria	p__Desulfobacterota	c__Desulfovibrionia	o__Desulfovibrionales	f__Desulfovibrionaceae	g__Desulfovibrio	s__
c3ba93ad5cd0ba10e5337a1af40aaad3	0.0	0.0	0.02	0.01±0.01	d__Bacteria	p__Bdellovibrionota	c__Bdellovibrionia	o__Bdellovibrionales	f__Bdellovibrionaceae	g__Bdellovibrio	s__
90a9fadb678e20e9064cd52011fd3019	0.0	0.02	0.0	0.01±0.01	d__Bacteria	p__Bacteroidota	c__Bacteroidia	o__Bacteroidales	f__Paludibacteraceae	g__	s__
036818fac054fee71c37aa3448bf4af0	0.12	0.06	0.03	0.07±0.05	d__Bacteria	p__Proteobacteria	c__Gammaproteobacteria	o__Aeromonadales	f__Aeromonadaceae	g__Aeromonas	s__
ccbad2b389039d9244742a595f5146c5	0.03	0.19	0.04	0.09±0.09	d__Bacteria	p__Actinobacteriota	c__Actinobacteria	o__Micrococcales	f__Microbacteriaceae	g__Microbacterium	s__
00fe62ff2c5f09f4e588f07f8b914174	0.0	0.05	0.01	0.02±0.03	d__Bacteria	p__Verrucomicrobiota	c__Verrucomicrobiae	o__Opitutales	f__Opitutaceae	g__Opitutus	s__
0e7562944969ee427c7154c39e6badb8	0.0	0.06	0.2	0.09±0.1	d__Bacteria	p__Proteobacteria	c__Gammaproteobacteria	o__Enterobacterales	f__Pectobacteriaceae	g__Pectobacterium	s__
aae852c776d28d3ef40ef3371e89b5fc	0.0	0.01	0.09	0.03±0.05	d__Bacteria	p__Bacteroidota	c__Bacteroidia	o__Sphingobacteriales	f__Sphingobacteriaceae	g__Pedobacter	s__
27d0b7a446ee4547d4417f492c0d1f28	0.0	0.14	0.23	0.12±0.12	d__Bacteria	p__Firmicutes	c__Clostridia	o__Oscillospirales	f__Ruminococcaceae	g__CAG-352	s__
2a2570954e370a07f1523f41843c33ef	0.0	0.01	0.02	0.01±0.01	d__Bacteria	p__Verrucomicrobiota	c__Verrucomicrobiae	o__Verrucomicrobiales	f__Akkermansiaceae	g__Akkermansia	s__
d34e4c45510640aef4e12b0961714816	0.0	0.02	0.02	0.01±0.01	d__Bacteria	p__Firmicutes	c__Clostridia	o__Oscillospirales	f__Oscillospiraceae	g__Oscillibacter	s__
1b4b26d3c570263d0f3a8aa24894025d	0.0	0.01	0.02	0.01±0.01	d__Bacteria	p__Bacteroidota	c__Bacteroidia	o__Cytophagales	f__Spirosomaceae	g__Dyadobacter	s__
