## Supplemental Table S6 for "Bacterial wilt resistance is correlated with rhizosphere bacterial communities in wild potato *Solanum malmeanum*"

Genus	logFC	padj	Keep	R_inoculated	R_control
g__Ralstonia	1.91917427158524	0.0382828982033722	True	6.01±4.8	1.29±0.75
g__Rhodococcus	-2.82375316463491	0.0006693511107968	True	0.59±0.31	3.81±1.63
g__Dyadobacter	-2.13791471450611	0.0175767770824093	True	0.38±0.21	1.7±1.1
g__Stenotrophomonas	1.91935300650597	0.0387308308179391	True	1.68±1.62	0.26±0.12
g__Bacillus	-1.95137983795919	0.0346011453053733	True	0.31±0.16	1.46±1.24
g__Lactobacillus	-4.16794060741677	1.48527136935327e-06	True	0.35±0.61	1.37±1.08
g__Siccibacter	-3.01481421814431	0.0005079374623002	True	0.05±0.01	1.15±1.67
g__Pseudoxanthomonas	4.18115130975185	1.01893460978005e-06	True	0.99±1.03	0.06±0.05
g__Komagataeibacter	-8.83693190954373	1.28507680725613e-20	True	0.0±0.0	0.85±0.3
g__Gluconobacter	-8.54768931539609	1.28507680725613e-20	True	0.0±0.0	0.81±0.35
g__Paracoccus	-2.55047660407608	0.0085670247257309	True	0.09±0.06	0.59±0.48
